# Codon usage determines tRNA-modification requirements for bacterial virulence

**DOI:** 10.64898/2026.09.09.750475

**Authors:** Frédéric Goormaghtigh, Minia Antelo Varela, Dirk Bumann

## Abstract

Bacterial virulence genes exhibit distinctive codon usage that may impose tRNA-modification requirements for efficient translation, but a comprehensive understanding is lacking. Here, a curated codon-tRNA modification map for *Salmonella* predicted six modifications that could preferentially support virulence gene translation. Mutant phenotypes in infected mice confirmed requirements for i⁶A_37_ and C^5^ modification of U_34_, whereas essential k^2^C_34_ could not be tested. Q_34_, Cm_32_/Um_32_, and Cm_34_ had limited impact consistent with weak decoding effects in other systems. Non-predicted tRNA modifications were not required. Synonymous reporter variants, proteomics, and targeted recoding demonstrated that virulence-associated codons directly conferred modification dependence. Additionally, four Leu-TTA codons in *ssrB*, the master regulator of *Salmonella* pathogenicity island 2 (SPI-2), contributed to MiaA-dependent SPI-2 gene expression. Extending our analysis to other pathogens predicted shared and divergent virulence dependencies consistent with published mutant phenotypes. Thus, codon usage explains tRNA-modification requirements for bacterial virulence.
