## Supplementary Data 1. Machine-readable decoding table + literature evidence for "Codon usage determines tRNA-modification requirements for bacterial virulence"

### Sheet: Decoding table
Amino acid	Codon (5'-3')	Pairing	Anticodon (5'-3')	tRNA genes	Position 32	Position 34	Position 37	tRNA modification enzymes	Pathway classes	Notes	Decoding ratio
Ala	GCA	Watson-Crick	UGC	alaT, alaU, alaV		mcmo5U34		CmoA, CmoB, CmoM
Ala	GCC	wobble	UGC	alaT, alaU, alaV		mcmo5U34		CmoA, CmoB, CmoM	(m)cmo5U34		25
Ala	GCC	Watson-Crick	GGC	alaW, alaX							75
Ala	GCG	wobble	UGC	alaT, alaU, alaV		mcmo5U34		CmoA, CmoB, CmoM	(m)cmo5U34
Ala	GCT	wobble	UGC	alaT, alaU, alaV		mcmo5U34		CmoA, CmoB, CmoM	(m)cmo5U34		50
Ala	GCT	wobble	GGC	alaW, alaX							50
Arg	AGA	Watson-Crick	UCU	argU	s2C32	mnm5U34	ct6A37	TtcA, MnmE, MnmG, MnmC, TsaB–E, TcdA	ct6A37; s2C32
Arg	AGG	wobble	UCU	argU	s2C32	mnm5U34	ct6A37	TtcA, MnmE, MnmG, MnmC, TsaB–E, TcdA	C5-U34; ct6A37; s2C32		10
Arg	AGG	Watson-Crick	CCU	argW			ct6A37	TsaB–E, TcdA	ct6A37		90
Arg	CGA	wobble	ACG	argQ, argV, argY, argZ	s2C32	I34	m2A37	TtcA, TadA, RlmN	I34; m2A37; s2C32	s2C32 is substoichiometric; the thiolated form (tRNA-Arg1) does not read CGA
Arg	CGC	wobble	ACG	argQ, argV, argY, argZ	s2C32	I34	m2A37	TtcA, TadA, RlmN	I34; m2A37; s2C32	s2C32 is substoichiometric; the thiolated form (tRNA-Arg1) does not read CGA
Arg	CGG	Watson-Crick	CCG	argX	s2C32		m1G37	TtcA, TrmD	m1G37; s2C32
Arg	CGT	Watson-Crick	ACG	argQ, argV, argY, argZ	s2C32	I34	m2A37	TtcA, TadA, RlmN	m2A37; s2C32	s2C32 is substoichiometric; the thiolated form (tRNA-Arg1) does not read CGA
Asn	AAC	Watson-Crick	GUU	asnT, asnU, asnV, asnW		Q34	ct6A37	Tgt, QueA, QueG, TsaB–E, TcdA	ct6A37
Asn	AAT	wobble	GUU	asnT, asnU, asnV, asnW		Q34	ct6A37	Tgt, QueA, QueG, TsaB–E, TcdA	Q34; ct6A37
Asp	GAC	Watson-Crick	GUC	aspT, aspU, aspV		Q34 → GluQ34	m2A37	Tgt, QueA, QueG, GluQ-RS, RlmN	m2A37	a fraction of Q34 is further glutamylated to GluQ34; stoichiometry not established
Asp	GAT	wobble	GUC	aspT, aspU, aspV		Q34 → GluQ34	m2A37	Tgt, QueA, QueG, GluQ-RS, RlmN	Q34; m2A37	a fraction of Q34 is further glutamylated to GluQ34; stoichiometry not established
Cys	TGC	Watson-Crick	GCA	cysT			ms2i6A37 → ms2io6A37	MiaA, MiaB, MiaE	(ms2)i6A37
Cys	TGT	wobble	GCA	cysT			ms2i6A37 → ms2io6A37	MiaA, MiaB, MiaE	(ms2)i6A37
Gln	CAA	Watson-Crick	UUG	glnU, glnW	Um32	cmnm5s2U34	m2A37	TrmJ, MnmE, MnmG, MnmA, RlmN	Cm32/Um32; m2A37	mature wobble base is ~80% cmnm5s2U34 and ~20% mnm5s2U34 (MnmC acts only partially)
Gln	CAG	wobble	UUG	glnU, glnW	Um32	cmnm5s2U34	m2A37	TrmJ, MnmE, MnmG, MnmA, RlmN	C2-U34; Cm32/Um32; m2A37	mature wobble base is ~80% cmnm5s2U34 and ~20% mnm5s2U34 (MnmC acts only partially)	25
Gln	CAG	Watson-Crick	CUG	glnV, glnX	Um32		m2A37	TrmJ, RlmN	Cm32/Um32; m2A37		75
Glu	GAA	Watson-Crick	UUC	gltT, gltU, gltV, gltW		mnm5s2U34	m2A37	MnmE, MnmG, MnmC, MnmA, RlmN	m2A37
Glu	GAG	wobble	UUC	gltT, gltU, gltV, gltW		mnm5s2U34	m2A37	MnmE, MnmG, MnmC, MnmA, RlmN	C2-U34; m2A37
Gly	GGA	Watson-Crick	UCC	glyT		mnm5U34		MnmE, MnmG, MnmC
Gly	GGC	Watson-Crick	GCC	glyV, glyW, glyX, glyY
Gly	GGG	Watson-Crick	CCC	glyU							75
Gly	GGG	wobble	UCC	glyT		mnm5U34		MnmE, MnmG, MnmC	C5-U34		25
Gly	GGT	wobble	GCC	glyV, glyW, glyX, glyY
His	CAC	Watson-Crick	GUG	hisR		Q34	m2A37	Tgt, QueA, QueG, RlmN	m2A37
His	CAT	wobble	GUG	hisR		Q34	m2A37	Tgt, QueA, QueG, RlmN	Q34; m2A37
Ile	ATA	wobble	CAU	ileX, ileY		k2C34	ct6A37	TilS, TsaB–E, TcdA	ct6A37; k2C34	lysidine also switches the aminoacylation identity of this tRNA from Met to Ile
Ile	ATC	Watson-Crick	GAU	ileT, ileU, ileV			ct6A37	TsaB–E, TcdA	ct6A37
Ile	ATT	wobble	GAU	ileT, ileU, ileV			ct6A37	TsaB–E, TcdA	ct6A37
Leu	CTA	Watson-Crick	UAG	leuW		cmo5U34	m1G37	CmoA, CmoB, TrmD	m1G37
Leu	CTC	Watson-Crick	GAG	leuU			m1G37	TrmD	m1G37
Leu	CTG	Watson-Crick	CAG	leuP, leuQ, leuT, leuV			m1G37	TrmD	m1G37		75
Leu	CTG	wobble	UAG	leuW		cmo5U34	m1G37	CmoA, CmoB, TrmD	(m)cmo5U34; m1G37		25
Leu	CTT	wobble	GAG	leuU			m1G37	TrmD	m1G37		50
Leu	CTT	wobble	UAG	leuW		cmo5U34	m1G37	CmoA, CmoB, TrmD	(m)cmo5U34; m1G37		50
Leu	TTA	Watson-Crick	UAA	leuZ		cmnm5Um34	ms2i6A37 → ms2io6A37	MnmE, MnmG, TrmL, MiaA, MiaB, MiaE	(ms2)i6A37
Leu	TTG	wobble	UAA	leuZ		cmnm5Um34	ms2i6A37 → ms2io6A37	MnmE, MnmG, TrmL, MiaA, MiaB, MiaE	(ms2)i6A37; C5-U34; Cm34		25
Leu	TTG	Watson-Crick	CAA	leuX		Cm34	ms2i6A37 → ms2io6A37	TrmL, MiaA, MiaB, MiaE	(ms2)i6A37	Cm34 was assigned to TTG through this decoder in the analyses although position 34 pairs by Watson-Crick pairing. TTG is assigned to Cm34 in either case through the other decoder (anticodon UAA, cmnm5Um34), so the permissive model is unaffected.	75
Lys	AAA	Watson-Crick	UUU	lysT, lysV, lysW, lysY, lysZ		mnm5s2U34	ct6A37	MnmE, MnmG, MnmC, MnmA, TsaB–E, TcdA	ct6A37	the E. coli orthologue lysQ has no counterpart in Salmonella
Lys	AAG	wobble	UUU	lysT, lysV, lysW, lysY, lysZ		mnm5s2U34	ct6A37	MnmE, MnmG, MnmC, MnmA, TsaB–E, TcdA	C2-U34; ct6A37	the E. coli orthologue lysQ has no counterpart in Salmonella
Met	ATG	Watson-Crick	CAU	metT, metU		ac4C34	ct6A37	TmcA, TsaB–E, TcdA	ct6A37	elongator tRNA-Met; the initiator tRNA-fMet (metZ, metW, metV, metY) carries Cm32 but does not participate in elongation. ac4C34 was assigned to ATG in the analyses although position 34 pairs with the third codon base by Watson-Crick pairing; ATG is the sole codon of a single-codon family, so the resulting score is not a measure of synonymous codon bias and the class is shown in no figure.
Phe	TTC	Watson-Crick	GAA	pheU, pheV			ms2i6A37 → ms2io6A37	MiaA, MiaB, MiaE	(ms2)i6A37
Phe	TTT	wobble	GAA	pheU, pheV			ms2i6A37 → ms2io6A37	MiaA, MiaB, MiaE	(ms2)i6A37
Pro	CCA	Watson-Crick	UGG	proM		mcmo5U34	m1G37	CmoA, CmoB, CmoM, TrmD	m1G37
Pro	CCC	Watson-Crick	GGG	proL			m1G37	TrmD	m1G37		75
Pro	CCC	wobble	UGG	proM		mcmo5U34	m1G37	CmoA, CmoB, CmoM, TrmD	(m)cmo5U34; m1G37		25
Pro	CCG	Watson-Crick	CGG	proK			m1G37	TrmD	m1G37		75
Pro	CCG	wobble	UGG	proM		mcmo5U34	m1G37	CmoA, CmoB, CmoM, TrmD	(m)cmo5U34; m1G37		25
Pro	CCT	wobble	GGG	proL			m1G37	TrmD	m1G37		50
Pro	CCT	wobble	UGG	proM		mcmo5U34	m1G37	CmoA, CmoB, CmoM, TrmD	(m)cmo5U34; m1G37		50
Ser	AGC	Watson-Crick	GCU	serV	s2C32		ct6A37	TtcA, TsaB–E, TcdA	ct6A37; s2C32
Ser	AGT	wobble	GCU	serV	s2C32		ct6A37	TtcA, TsaB–E, TcdA	ct6A37; s2C32
Ser	TCA	Watson-Crick	UGA	serT	Cm32	mcmo5U34	ms2i6A37 → ms2io6A37	TrmJ, CmoA, CmoB, CmoM, MiaA, MiaB, MiaE	(ms2)i6A37; Cm32/Um32
Ser	TCC	Watson-Crick	GGA	serW, serX
Ser	TCG	wobble	UGA	serT	Cm32	mcmo5U34	ms2i6A37 → ms2io6A37	TrmJ, CmoA, CmoB, CmoM, MiaA, MiaB, MiaE	(m)cmo5U34; (ms2)i6A37; Cm32/Um32		25
Ser	TCG	Watson-Crick	CGA	serU			ms2i6A37 → ms2io6A37	MiaA, MiaB, MiaE	(ms2)i6A37		75
Ser	TCT	wobble	UGA	serT	Cm32	mcmo5U34	ms2i6A37 → ms2io6A37	TrmJ, CmoA, CmoB, CmoM, MiaA, MiaB, MiaE	(m)cmo5U34; (ms2)i6A37; Cm32/Um32		50
Ser	TCT	wobble	GGA	serW, serX							50
Thr	ACA	Watson-Crick	UGU	thrU		mcmo5U34	ct6A37	CmoA, CmoB, CmoM, TsaB–E, TcdA	ct6A37
Thr	ACC	Watson-Crick	GGU	thrT, thrV			m6t6A37	TsaB–E, TrmO	ct6A37
Thr	ACG	Watson-Crick	CGU	thrW			ct6A37	TsaB–E, TcdA	ct6A37		75
Thr	ACG	wobble	UGU	thrU		mcmo5U34	ct6A37	CmoA, CmoB, CmoM, TsaB–E, TcdA	(m)cmo5U34; ct6A37		25
Thr	ACT	wobble	GGU	thrT, thrV			m6t6A37	TsaB–E, TrmO	ct6A37		50
Thr	ACT	wobble	UGU	thrU		mcmo5U34	ct6A37	CmoA, CmoB, CmoM, TsaB–E, TcdA	(m)cmo5U34; ct6A37		50
Trp	TGG	Watson-Crick	CCA	trpT	Cm32		ms2i6A37 → ms2io6A37	TrmJ, MiaA, MiaB, MiaE	(ms2)i6A37; Cm32/Um32
Tyr	TAC	Watson-Crick	GUA	tyrT, tyrU, tyrV		Q34	ms2i6A37 → ms2io6A37	Tgt, QueA, QueG, MiaA, MiaB, MiaE	(ms2)i6A37
Tyr	TAT	wobble	GUA	tyrT, tyrU, tyrV		Q34	ms2i6A37 → ms2io6A37	Tgt, QueA, QueG, MiaA, MiaB, MiaE	(ms2)i6A37; Q34
Val	GTA	Watson-Crick	UAC	valT, valU, valX, valY		cmo5U34	m6A37	CmoA, CmoB, YfiC (TrmM)	m6A37	the E. coli orthologue valZ has no counterpart in Salmonella
Val	GTC	wobble	UAC	valT, valU, valX, valY		cmo5U34	m6A37	CmoA, CmoB, YfiC (TrmM)	(m)cmo5U34; m6A37	the E. coli orthologue valZ has no counterpart in Salmonella	25
Val	GTC	Watson-Crick	GAC	valV, valW							75
Val	GTG	wobble	UAC	valT, valU, valX, valY		cmo5U34	m6A37	CmoA, CmoB, YfiC (TrmM)	(m)cmo5U34; m6A37	the E. coli orthologue valZ has no counterpart in Salmonella
Val	GTT	wobble	UAC	valT, valU, valX, valY		cmo5U34	m6A37	CmoA, CmoB, YfiC (TrmM)	(m)cmo5U34; m6A37	the E. coli orthologue valZ has no counterpart in Salmonella	50
Val	GTT	wobble	GAC	valV, valW							50
Sec	TGA	Watson-Crick	UCA	selC			i6A37	MiaA	(ms2)i6A37	decodes a recoded UGA stop codon; not part of the 61-codon analysis. Not a MiaB or MiaE substrate

### Sheet: tRNA species
Anticodon (5'-3')	tRNA genes	Position 32	Position 34	Position 37	tRNA modification enzymes	Codons decoded	n codons	Note
ACG	argQ, argV, argY, argZ	s2C32	I34	m2A37	TtcA, TadA, RlmN	CGT, (CGC), (CGA)	3	s2C32 is substoichiometric; the thiolated form (tRNA-Arg1) does not read CGA
CAA	leuX		Cm34	ms2i6A37 → ms2io6A37	TrmL, MiaA, MiaB, MiaE	TTG	1
CAG	leuP, leuQ, leuT, leuV			m1G37	TrmD	CTG	1
CAU	ileX, ileY		k2C34	ct6A37	TilS, TsaB–E, TcdA	(ATA)	1	lysidine also switches the aminoacylation identity of this tRNA from Met to Ile
CAU	metT, metU		ac4C34	ct6A37	TmcA, TsaB–E, TcdA	ATG	1	elongator tRNA-Met; the initiator tRNA-fMet (metZ, metW, metV, metY) carries Cm32 but does not participate in elongation
CCA	trpT	Cm32		ms2i6A37 → ms2io6A37	TrmJ, MiaA, MiaB, MiaE	TGG	1
CCC	glyU					GGG	1
CCG	argX	s2C32		m1G37	TtcA, TrmD	CGG	1
CCU	argW			ct6A37	TsaB–E, TcdA	AGG	1
CGA	serU			ms2i6A37 → ms2io6A37	MiaA, MiaB, MiaE	TCG	1
CGG	proK			m1G37	TrmD	CCG	1
CGU	thrW			ct6A37	TsaB–E, TcdA	ACG	1
CUG	glnV, glnX	Um32		m2A37	TrmJ, RlmN	CAG	1
GAA	pheU, pheV			ms2i6A37 → ms2io6A37	MiaA, MiaB, MiaE	TTC, (TTT)	2
GAC	valV, valW					GTC, (GTT)	2
GAG	leuU			m1G37	TrmD	CTC, (CTT)	2
GAU	ileT, ileU, ileV			ct6A37	TsaB–E, TcdA	ATC, (ATT)	2
GCA	cysT			ms2i6A37 → ms2io6A37	MiaA, MiaB, MiaE	TGC, (TGT)	2
GCC	glyV, glyW, glyX, glyY					GGC, (GGT)	2
GCU	serV	s2C32		ct6A37	TtcA, TsaB–E, TcdA	AGC, (AGT)	2
GGA	serW, serX					TCC, (TCT)	2
GGC	alaW, alaX					GCC, (GCT)	2
GGG	proL			m1G37	TrmD	CCC, (CCT)	2
GGU	thrT, thrV			m6t6A37	TsaB–E, TrmO	ACC, (ACT)	2
GUA	tyrT, tyrU, tyrV		Q34	ms2i6A37 → ms2io6A37	Tgt, QueA, QueG, MiaA, MiaB, MiaE	TAC, (TAT)	2
GUC	aspT, aspU, aspV		Q34 → GluQ34	m2A37	Tgt, QueA, QueG, GluQ-RS, RlmN	GAC, (GAT)	2	a fraction of Q34 is further glutamylated to GluQ34; stoichiometry not established
GUG	hisR		Q34	m2A37	Tgt, QueA, QueG, RlmN	CAC, (CAT)	2
GUU	asnT, asnU, asnV, asnW		Q34	ct6A37	Tgt, QueA, QueG, TsaB–E, TcdA	AAC, (AAT)	2
UAA	leuZ		cmnm5Um34	ms2i6A37 → ms2io6A37	MnmE, MnmG, TrmL, MiaA, MiaB, MiaE	TTA, (TTG)	2
UAC	valT, valU, valX, valY		cmo5U34	m6A37	CmoA, CmoB, YfiC (TrmM)	GTA, (GTC), (GTG), (GTT)	4	the E. coli orthologue valZ has no counterpart in Salmonella
UAG	leuW		cmo5U34	m1G37	CmoA, CmoB, TrmD	CTA, (CTG), (CTT)	3
UCA	selC			i6A37	MiaA	TGA	1	decodes a recoded UGA stop codon; not part of the 61-codon analysis. Not a MiaB or MiaE substrate
UCC	glyT		mnm5U34		MnmE, MnmG, MnmC	GGA, (GGG)	2
UCU	argU	s2C32	mnm5U34	ct6A37	TtcA, MnmE, MnmG, MnmC, TsaB–E, TcdA	AGA, (AGG)	2
UGA	serT	Cm32	mcmo5U34	ms2i6A37 → ms2io6A37	TrmJ, CmoA, CmoB, CmoM, MiaA, MiaB, MiaE	TCA, (TCG), (TCT)	3
UGC	alaT, alaU, alaV		mcmo5U34		CmoA, CmoB, CmoM	GCA, (GCC), (GCT), (GCG)	4
UGG	proM		mcmo5U34	m1G37	CmoA, CmoB, CmoM, TrmD	CCA, (CCC), (CCG), (CCT)	4
UGU	thrU		mcmo5U34	ct6A37	CmoA, CmoB, CmoM, TsaB–E, TcdA	ACA, (ACG), (ACT)	3
UUC	gltT, gltU, gltV, gltW		mnm5s2U34	m2A37	MnmE, MnmG, MnmC, MnmA, RlmN	GAA, (GAG)	2
UUG	glnU, glnW	Um32	cmnm5s2U34	m2A37	TrmJ, MnmE, MnmG, MnmA, RlmN	CAA, (CAG)	2	mature wobble base is ~80% cmnm5s2U34 and ~20% mnm5s2U34 (MnmC acts only partially)
UUU	lysT, lysV, lysW, lysY, lysZ		mnm5s2U34	ct6A37	MnmE, MnmG, MnmC, MnmA, TsaB–E, TcdA	AAA, (AAG)	2	the E. coli orthologue lysQ has no counterpart in Salmonella

### Sheet: Pathway classes
Pathway class	Individual modifications	tRNA modification enzymes	Codons assigned	n codons	Notes
Cm32/Um32	Cm32, Um32	TrmJ	CAA, CAG, TCA, TCG, TCT, TGG	6
s2C32	s2C32	TtcA	AGA, AGC, AGG, AGT, CGA, CGC, CGG, CGT	8	s2C32 is substoichiometric; the thiolated form of the tRNA decoding CGT/CGC/CGA does not read CGA.
(m)cmo5U34	cmo5U34, mcmo5U34	CmoA, CmoB, CmoM	ACG, ACT, CCC, CCG, CCT, CTG, CTT, GCC, GCG, GCT, GTC, GTG, GTT, TCG, TCT	15
Cm34	cmnm5Um34, Cm34	MnmE, MnmG, TrmL	TTG	1	cmnm5Um34 contributes to this class and to C5-U34, because it carries both the TrmL-dependent 2′-O-methyl group and the MnmEG-dependent C5 side chain.
I34	I34	TadA	CGA, CGC	2
k2C34	k2C34	TilS	ATA	1
ac4C34	ac4C34	TmcA	ATG	1	Curated but not scored: ATG is the sole codon of a single-codon family and is read by Watson–Crick pairing.
Q34	Q34, Q34 → GluQ34	Tgt, QueA, QueG, GluQ-RS	AAT, CAT, GAT, TAT	4	GluQ34 is grouped here, of which it is a derivative.
C5-U34	mnm5U34, cmnm5Um34, cmnm5U34, nm5U34	MnmE, MnmG, MnmC	AGG, GGG, TTG	3	Codons whose decoders carry a non-thiolated MnmEG product. Codons whose decoders carry a 2-thiolated MnmEG product are in the C2-U34 class instead.
C2-U34	cmnm5s2U34, mnm5s2U34	MnmA	AAG, CAG, GAG	3	Codons whose decoders carry a 2-thiolated MnmEG product, i.e. that depend on MnmEG and MnmA together. MnmA acts only on the tRNAs decoding Gln, Glu and Lys codons.
ct6A37	ct6A37, m6t6A37	TsaB–E, TcdA, TrmO	AAA, AAC, AAG, AAT, ACA, ACC, ACG, ACT, AGA, AGC, AGG, AGT, ATA, ATC, ATG, ATT	16	m6t6A37 is grouped here; both are mature derivatives of t6A37, formed by mutually exclusive branches from the same precursor.
m1G37	m1G37	TrmD	CCA, CCC, CCG, CCT, CGG, CTA, CTC, CTG, CTT	9
m2A37	m2A37	RlmN	CAA, CAC, CAG, CAT, CGA, CGC, CGT, GAA, GAC, GAG, GAT	11
m6A37	m6A37	YfiC (TrmM)	GTA, GTC, GTG, GTT	4
(ms2)i6A37	i6A37, ms2i6A37 → ms2io6A37	MiaA, MiaB, MiaE	TAC, TAT, TCA, TCG, TCT, TGC, TGG, TGT, TTA, TTC, TTG, TTT	12	In Salmonella, MiaE hydroxylates ms2i6A37 to ms2io6A37; the conversion is partial and oxygen-dependent. tRNA-Sec carries i6A37 without further modification.

### Sheet: Codon reference data
Codon (5'-3')	Anticodon (5'-3')	tRNA genes	RCU in SPI-2	RCU in ribosomal genes	Starvation sensitivity (Elf 2003)	tRNA abundance E. coli (Dong 1996)
GCA	UGC	alaT, alaU, alaV	168	167	1.9	5.04
GCC	UGC	alaT, alaU, alaV	82	37	21.5	5.04
GCG	UGC	alaT, alaU, alaV	65	52	1.9	5.04
GCT	UGC	alaT, alaU, alaV	157	281	2	5.04
AGA	UCU	argU	328	13	0.5	0.65
AGG	UCU	argU	187	0	0	0.65
CGA	ACG	argQ, argV, argY, argZ	176	6	18
CGC	ACG	argQ, argV, argY, argZ	41	82	18
CGG	CCG	argX	131	2	1.3	1.34
CGT	ACG	argQ, argV, argY, argZ	87	209	18
AAC	GUU	asnT, asnU, asnV, asnW	58	164	NA	1.85
AAT	GUU	asnT, asnU, asnV, asnW	145	32	NA	1.85
GAC	GUC	aspT, aspU, aspV	74	138	NA	3.72
GAT	GUC	aspT, aspU, aspV	116	76	NA	3.72
TGC	GCA	cysT	59	127	NA	2.46
TGT	GCA	cysT	154	65	NA	2.46
CAA	UUG	glnU, glnW	149	103	32.2	1.18
CAG	UUG	glnU, glnW	78	99	14.4	1.18
GAA	UUC	gltT, gltU, gltV, gltW	95	112	NA	7.32
GAG	UUC	gltT, gltU, gltV, gltW	109	80	NA	7.32
GGA	UCC	glyT	151	4	0.6	1.655
GGC	GCC	glyV, glyW, glyX, glyY	66	86	12.5	1.655
GGG	CCC	glyU	143	14	0.3	6.76
GGT	GCC	glyV, glyW, glyX, glyY	103	241	12.5	1.655
CAC	GUG	hisR	61	181	NA	0.99
CAT	GUG	hisR	128	42	NA	0.99
ATA	CAU	ileX, ileY	280	1	2	1.347
ATC	GAU	ileT, ileU, ileV	53	175	15.2	4.042
ATT	GAU	ileT, ileU, ileV	99	99	15.2	4.042
CTA	UAG	leuW	166	7	26.9	1.03
CTC	GAG	leuU	60	30	24.8	1.46
CTG	CAG	leuP, leuQ, leuT, leuV	44	176	5.5	6.94
CTT	GAG	leuU	155	35	24.8	1.46
TTA	UAA	leuZ	219	35	3	1.6
TTG	UAA	leuZ	141	27	0.59	1.6
AAA	UUU	lysT, lysV, lysW, lysY, lysZ	97	97	NA	2.97
AAG	UUU	lysT, lysV, lysW, lysY, lysZ	109	108	NA	2.97
ATG	CAU	metT, metU
TTC	GAA	pheU, pheV	65	190	NA	1.6
TTT	GAA	pheU, pheV	121	46	NA	1.6
CCA	UGG	proM	178	91	32	0.9
CCC	GGG	proL	98	2	2.1	1.11
CCG	CGG	proK	55	144	13.3	1.38
CCT	GGG	proL	164	72	3.7	1.11
AGC	GCU	serV	66	95	3.4	2.18
AGT	GCU	serV	183	36	3.4	2.18
TCA	UGA	serT	142	31	7.5	2.01
TCC	GGA	serW, serX	63	126	35.5	1.18
TCG	UGA	serT	69	13	4.4	2.01
TCT	UGA	serT	141	314	7.9	2.01
ACA	UGU	thrU	193	24	5.7	1.42
ACC	GGU	thrT, thrV	69	112	20.9	0.16
ACG	CGU	thrW	81	17	2.4	0.84
ACT	GGU	thrT, thrV	152	338	6.6	0.16
TGG	CCA	trpT	N/A because syn usage		NA	1.46
TAC	GUA	tyrT, tyrU, tyrV	56	206	NA	3.14
TAT	GUA	tyrT, tyrU, tyrV	129	29	NA	3.14
GTA	UAC	valT, valU, valX, valY	162	123	10	5.96
GTC	UAC	valT, valU, valX, valY	64	55	19.2	5.96
GTG	UAC	valT, valU, valX, valY	71	44	10	5.96
GTT	UAC	valT, valU, valX, valY	133	210	7.7	5.96
TGA	UCA	selC	N/A because syn usage		NA	0
Relative codon usage values are percentages of the genome-wide value for that codon. Starvation sensitivity is from Elf et al. 2003; tRNA abundance is from Dong et al. 1996 and refers to Escherichia coli. Reference information only; these columns were not used to build the decoding assignments.

### Sheet: Literature evidence
Pathway	tRNA modification enzymes (E. coli)	tRNAs	Codons	Associated phenotypes	PMID	Full reference	Brief summary	Experimental evidence in E. coli
General/all					41277531	Sordyl et al. MODOMICS: a database of RNA modifications and related information. 2025 update and 20th anniversary. Nucleic Acids Research, 2025/2026.	MODOMICS 2025 update — authoritative database framework for RNA modification chemistry, pathways, enzymes and supporting literature.	NA
					38933027	Masuda & Hou. A tRNA modification pattern that facilitates interpretation of the genetic code. Frontiers in Microbiology, 2024.	E. coli modification map — compact modern reference linking anticodons, position-34/37 modifications and modification enzymes.
					25892531	Endres et al. Codon-biased translation can be regulated by wobble-base tRNA modification systems during cellular stress responses. RNA biol. Rev., 2015.	Definition of Modification Tunable Transcripts (MoTTs).
					32718697	Crécy-Lagard et al. Functions of Bacterial tRNA Modifications: From Ubiquity to Diversity. Trends Micro, 2021.	This review positions bacterial tRNA modifications as a regulatory interface between translation, metabolism, and physiology, with effects that depend strongly on the specific modification, tRNA, and organism.
					41057015	Fruchard et al. tRNA-modifying enzymes in bacterial stress adaptation. Open Biol., 2025.	This review frames bacterial tRNA modifications as dynamic stress-responsive regulators that can reprogram translation and may represent new targets against bacterial virulence and antibiotic tolerance.
					41129522	Teixeira et al. tRNA modifications as regulators of bacterial virulence and stress responses. PLOS Pathogens review, 2025.	This review aims to establish a comprehensive landscape of tRNA modifications and their direct impact on the translation process, emphasizing their significant role in bacterial virulence and stress responses.
					17187822	Agris, Vendeix & Graham. tRNA’s wobble decoding of the genome: 40 years of modification. Journal of Molecular Biology, 2007.	Classic wobble-modification review — explains how chemical modifications at U34/G34 reshape anticodon architecture and decoding scope.
Cm32/Um32	TrmJ/YfhQ methylates 2′-OH ribose at position 32	fMet1 fMet2 Gln1 Gln2 Ser1 Trp1	Met-AUG Gln-CAA Gln-CAG Ser-TCT Ser-TCA Ser-TCG Trp-TGG		16848900	Purta et al. The yfhQ gene of Escherichia coli encodes a tRNA:Cm32/Um32 methyltransferase. BMC Mol Biol., 2006.	This study identifies E. coli YfhQ as the bacterial TrmJ enzyme responsible for AdoMet-dependent Cm32/Um32 formation in specific tRNAs, showing that prokaryotes and eukaryotes use unrelated methyltransferase families to modify tRNA position 32.	Original discovery paper with Louis Droogmans.
					24951554	Somme et al. Characterization of two homologous 2′-O-methyltransferases showing different specificities for their tRNA substrates. RNA, 2014.	TrmJ methylates all four canonical nucleosides at position 32, hence the Xm32 designation.
					27683218	Jaroensuk et al. Methylation at position 32 of tRNA catalyzed by TrmJ alters oxidative stress response in Pseudomonas aeruginosa. Nucleic Acids Research, 2016.	Strongest functional evidence for loss of Xm32: impaired translational fidelity and oxidative-stress survival.
					39605456	Synthetic interaction between trmJ and truA / mnmA in Escherichia coli.	trmJ has no growth defect alone but is synthetically sick with truA and with mnmA.
s2C32	TtcA	Arg1 Arg2 Arg3 Ser3	Arg-CGT Arg-CGC Arg-CGA Arg-CGG Arg-AGA Arg-AGG Ser-AGT Ser-AGC		24914049	Bouvier et al. TtcA a new tRNA-thioltransferase with an Fe-S cluster. NAR, 2014.	This study shows that E. coli TtcA is an active dimeric tRNA-thiolating enzyme that requires an oxygen-sensitive [4Fe–4S] cluster to catalyze s²C32 formation.	Direct bacterial evidence, biochemical characterization and Fe-S-cluster dependence of TtcA.
					31945376	Vangaveti et al. Journal of Molecular Biology, 2020.	s2C32 prevents CGA recognition while permitting CGT and CGC.
					14729701	Jäger et al. The conserved Cys-X1-X2-Cys motif present in the TtcA protein is required for the thiolation of cytidine in position 32 of tRNA from Salmonella enterica serovar Typhimurium. J. bact., 2004.	This study identifies TtcA as the enzyme required for bacterial s²C32 formation and shows that this modification is dispensable for normal growth but has codon- and tRNA-specific effects on ribosomal decoding.	Direct bacterial evidence, genetic identification of ttcA.
mnm5s2U34	MnmE/MnmG/MnmC install C5 side-chain; MnmA and sulfur-relay enzymes install s2U where present	Arg3 Gln1 Glu1 Gly2 Leu4 Lys1	Arg-AGG Gln-CAG Glu-GAG Gly-GGG Leu-UUG Lys-AAG	Defects alter codon-specific translation rates, stress fitness and, in some pathogens, virulence-associated phenotypes.	9826503	Krüger et al. The modification of the wobble base of tRNAGlu modulates the translation rate of glutamic acid codons in vivo. Journal of Molecular Biology, 1998.	In vivo E. coli reporter kinetics showed that the mnm5 and s2 components of U34 have opposite, codon-specific effects on GAA/GAG translation.	E. coli in vivo functional evidence for tRNAGlu.
					28426641	Modified wobble nucleosides of tRNA in Salmonella enterica.	In Salmonella the tRNA decoding CAA/CAG carries ~80% cmnm5s2U34 and ~20% mnm5s2U34.
					26791911	Rozov et al. Novel base-pairing interactions at the tRNA wobble position crucial for accurate reading of the genetic code. Nat. Comm. 2016	Here, on the basis of several 70S ribosome complex X-ray structures, we demonstrate how Escherichia coli tRNA(Lys)(UUU) with hypermodified 5-methylaminomethyl-2-thiouridine (mnm(5)s(2)U) at the wobble position discriminates between cognate codons AAA and AAG, and near-cognate stop codon UAA or isoleucine codon AUA	Structural/mechanistic support
					40884400	Maes et al. Cryo-EM structures of the MnmE-MnmG complex reveal large conformational changes and provide new insights into the mechanism of tRNA modification. NAR, 2025.	MnmE and MnmG form a dynamic complex that installs cmnm⁵U34 on tRNAs by coordinating glycine, FAD/NADH and 5,10-CH₂-THF, with cryo-EM structures revealing conformational changes that likely enable transfer of an activated methylene group between the MnmE and MnmG active sites.
					24293650	Moukadiri et al. The output of the tRNA modification pathways controlled by the Escherichia coli MnmEG and MnmC enzymes depends on the growth conditions and the tRNA species. Nucleic Acids Research, 2014.	Output of the MnmEG/MnmC pathways depends on growth conditions and tRNA species. Good tRNA-species-level evidence for MnmEG/MnmC products across E. coli tRNAs and growth conditions.	A direct E. coli pathway/tRNA-species evidence. Excellent for enzyme-output and condition dependence; less direct than Krüger for codon-rate mechanism.
					15558052	Murphy et al. The role of modifications in codon discrimination by tRNALysUUU. Nature Structural & Molecular Biology, 2004.	The role of modifications in codon discrimination by tRNA(Lys)UUU. Very strong structural mechanism: modified tRNALys ASLs on 30S ribosome show how U34/t6A37 modifications determine AAA/AAG discrimination.	Direct bacterial ribosome structural evidence for Lys-tRNA anticodon-loop modifications; strong mechanistic support.
Cm34 / cmnm5Um34	TrmL/YibK methylates 2′-OH ribose at position 34. Depends on a pre-existing i6A37/ms2i6A37 modification	Leu5	Leu-UUG	Loss of TrmL removes wobble ribose methylation in Leu tRNAs and can reduce performance of cognate codon reading.	20855540	Benítez-Páez et al. YibK is the 2′-O-methyltransferase TrmL that modifies the wobble nucleotide in Escherichia coli tRNALeu isoacceptors. Nucleic Acids Research, 2010.	Gene deletion and biochemical analysis identified YibK/TrmL as the enzyme methylating wobble C/U34 in specific E. coli tRNALeu isoacceptors.	Direct E. coli genetic/biochemical evidence for TrmL-dependent Leu-tRNA wobble methylation
					26106808	Zhou et al. Identification of determinants for tRNA substrate recognition by Escherichia coli C/U34 2′-O-methyltransferase. RNA Biology, 2015.	Identification of determinants for tRNA substrate recognition by TrmL. Mechanistic substrate-recognition paper for TrmL; explicitly links Cm34/Um34 to codon-anticodon interactions and translational fidelity.	Direct E. coli biochemical mechanism paper. Strong for substrate-recognition rules and crosstalk, complementary to the TrmL discovery paper.
cmo5U34	CmoA/CmoB/CmoM pathway; terminal methylation can generate mcmo5U34 in some tRNAs	Ala1 Leu3 Pro3 Ser1 Thr4 Val1	Ala-GCC/GCU/GCG Leu-CUC/CUU/CUG Pro-CCC/CCU/CCG Ser-UCC/UCU/UCG Thr-ACC/ACU/ACG Val-GUC/GUU/GUG	cmoB/cmoA pathway defects impair expanded decoding of four-codon boxes and alter codon-specific translation; exact phenotype depends on tRNA family.	17496902	Weixlbaumer et al. Mechanism for expanding the decoding capacity of transfer RNAs by modification of uridines. Nature Structural & Molecular Biology, 2007.	Crystal structures showed how cmo5U34 allows a bacterial tRNAVal anticodon stem-loop to read all four valine codons on the 30S ribosome.	Direct bacterial structural evidence. Strong for Val cmo5U34 decoding mechanism; extrapolation to Ala/Pro/Ser/Thr/Leu
					23676670	CmoA synthesises carboxy-S-adenosyl-L-methionine, the donor for cmo5U34 formation.	Identifies the CmoA product as the carboxymethyl donor.
					25855808	Kim et al. Structure and function of CmoB. Nucleic Acids Research, 2015.	CmoB transfers the carboxymethyl group to ho5U34.
					17942742	Näsvall et al. The wobble hypothesis revisited: uridine-5-oxyacetic acid is critical for reading of G-ending codons. RNA, 2007.	This study shows that cmo⁵U34 expands bacterial wobble decoding beyond classical rules, allowing Pro, Ala and Val tRNAs, but not Thr tRNA, to efficiently read additional codons including some C-ending codons.	Direct bacterial evidence and looking at which codons are affected for decoding.
					26681692	Sakai et al. Biogenesis and growth phase-dependent alteration of 5-methoxycarbonylmethoxyuridine in tRNA anticodons. Nucleic Acids Research, 2015/2016.	mcmo5U in Thr4-UGU expands decoding. Biochemical mapping showed which E. coli tRNAs carry cmo5U/mcmo5U and revealed growth-phase-dependent variation in methylation state.	A direct E. coli biochemical evidence. Strong for occurrence/pathway and tRNA specificity; less direct than Weixlbaumer for codon-by-codon decoding mechanism.
					29361055	Masuda et al. Selective terminal methylation of a tRNA wobble base. Nucleic Acids Research, 2018.	cmo5U/mcmo5U landscape; hierarchy with m1G37 in Gram-negative tRNAs. In tRNA-Pro, the terminal methylation at U34 is dependent on the primary m1G methylation at position 37 but not vice versa, indicating a hierarchical ranking of modifications between positions 34 and 37	Direct E. coli genetic/biochemical evidence. Strong for cmo5U/mcmo5U specificity and position-34/37 modification hierarchy.
Queuosine Q34	preQ0 synthesis: QueD, QueE, QueC preQ0 --> preQ1: QueF preQ1 into tRNA G34: Tgt preQ1-tRNA maturation: QueA, QueG Queuosine modifies the wobble position 34 of tRNAs with GUN anticodons (G34-->Q34)	Asn1 Asp1 His1 Tyr1	Asn-AA Asp-GAU His-CAU Tyr-UAU	Q deficiency can alter NAU/NAC codon translation, stress responses and biofilm/virulence-related phenotypes depending on species.	25489848	Zaborske et al. A nutrient-driven tRNA modification alters translational fidelity. PLoS Biology, 2014.	Queuosine improves decoding accuracy/kinetics (tRNA-Asn example). As an example, tRNA-Asn1-QUU reads AAC faster and more accurately than the unmodified tRNA-Asn1-GUU.	Mechanistic evidence. Influential and relevant to Q34 biology, but not the best direct E. coli proof
					15150343	Blaise et al. A minimalist glutamyl-tRNA synthetase paralogue glutamylates queuosine 34 of tRNA-Asp.	GluQ-RS requires a pre-existing Q34 and acts only on tRNA-Asp.
					37811872	Sun et al. Detection of queuosine and queuosine precursors in tRNAs by direct RNA sequencing. NAR, 2023.	This study shows that queuosine and its precursors in native and synthetic tRNAs can be accurately detected by nanopore direct RNA sequencing, enabling high-throughput analysis of Q34 modifications.	Nanopore sequencing of queuosine modificaitons.
					36120552	Tittle et al. Impact of queuosine modification of endogenous E. coli tRNAs on sense codon reassignment. ACS Synthetic Biology, 2022.	E. coli sense-codon reassignment experiments tested how endogenous Q-modified tRNAs affect NAU codon decoding in vivo.	Direct E. coli in vivo evidence. Strong for codon-level consequences of Q34 in endogenous tRNAs, although it uses reassignment assays rather than natural protein-expression measurements.
					18602926	Blaise et al. Crystal structure of glutamyl-queuosine tRNAAsp synthetase complexed with L-glutamate: structural elements mediating tRNA-independent activation of glutamate and glutamylation of tRNAAsp anticodon. J. Mol. Biol., 2008.	In the Asp system, queuosine can be further modified to glutamyl-queuosine (GluQ34) by GluQRS/YadB (Glu-Q-RS).	Bacterial biochemical/genetic evidence; secondary for the core E. coli Q34 entries unless GluQ is explicitly modeled.
Inosine (A-->I34) Note that I34 is always paired with m2A37.	TadA	Arg2	Arg-CGA Arg-CGC Arg-CGU Note: CGG is preferentially assigned to the Arg2-CCG isoaccepto	TadA is essential in E. coli; loss of A-to-I34 editing would prevent proper decoding by the Arg2 wobble tRNA.	12110595	Wolf et al. tadA, an essential tRNA-specific adenosine deaminase from Escherichia coli. EMBO Journal, 2002.	Genetics and biochemistry identified TadA as the essential E. coli enzyme that converts A34 to I34 in tRNAArg2.	Direct E. coli genetic/biochemical evidence. Strongest bacterial support for I34 in the Arg wobble
					28864459	Bar-Yaacov et al. RNA editing in bacteria recodes multiple proteins and regulates an evolutionarily conserved toxin-antitoxin system.	TadA also edits mRNA; tRNA-Arg is its only tRNA substrate.
					36347890	Dolce et al. Structural basis for sequence-independent substrate selection by eukaryotic wobble base tRNA deaminase ADAT2/3. Nat. Comm., 2022	Structural basis for sequence-independent substrate selection by bacterial tRNA adenosine deaminase TadA. Recent structural/biochemical mechanism for bacterial TadA recognition and A-to-I editing at wobble position 34.	Secondary paper for inosine, mainly about eukaryotic ADAT2/3, not bacterial TadA.
Lysidine (C34 --> k2C34 / L34)	TilS	Ile2	Ile-AUA	TilS is essential in many bacteria; defective lysidine formation causes Ile/AUA decoding failure and potential Met/AUG misdecoding.	19847269	Nakanishi et al. Structural basis for translational fidelity ensured by transfer RNA lysidine synthetase. Nature, 2009.	Structural work explained how TilS specifically modifies precursor tRNAIle2 to generate lysidine and enforce AUA decoding fidelity.	Direct bacterial structural/biochemical evidence. Excellent for enzyme specificity and translational-fidelity mechanism of lysidine formation.
					38538914	Rybak & Gagnon. Structures of the ribosome bound to EF-Tu–isoleucine tRNA elucidate the mechanism of AUG avoidance. Nature Structural & Molecular Biology, 2024.	Cryo-EM structures showed how lysidine-containing bacterial tRNAIle decodes AUA while avoiding AUG at the ribosome.	Direct E. coli ribosome structural evidence. Very strong, recent mechanistic support for codon discrimination by lysidine-containing tRNAIle.
ac4C34 (elongator met only)	TmcA/TmcAL family	Met1	Met-AUG	Loss of ac4C34 affects AUG decoding fidelity/efficiency in elongator tRNAMet; exact phenotypes can be modest and condition-dependent.	18668122	Ikeuchi, Kitahara & Suzuki. The RNA acetyltransferase driven by ATP hydrolysis synthesizes N4-acetylcytidine of tRNA anticodon. EMBO Journal, 2008.	Biochemical reconstitution identified E. coli TmcA as the ATP-dependent acetyltransferase that forms ac4C34 in elongator tRNAMet.	Direct E. coli biochemical evidence. Strongest support for enzyme identity and ac4C34 formation in tRNAMet.
					30150682	Taniguchi et al. Acetate-dependent tRNA acetylation required for decoding fidelity in protein synthesis. Nature Chemical Biology, 2018.	Bacillus work identified TmcAL-dependent ac4C34 and directly linked acetate-dependent tRNA acetylation to decoding fidelity.	Direct bacterial evidence. Strong for physiological/decoding function of ac4C34.
m1G37	TrmD	Arg2 Leu1 Leu2 Leu3 Pro1 Pro2 Pro3	Arg-CGG Leu-CUA Leu-CUC Leu-CUG Pro-CCA Pro-CCC Pro-CCG	trmD is essential in bacteria; loss of m1G37 causes frameshifting, ribosome stalling and protein-synthesis defects.	34382933	Masuda et al. Methylation of G37 in tRNA induces ribosome stalling and reprograms gene expression. eLife, 2021.	TrmD adds m1G37 in tRNAs carrying the 36GG37 motif. m1G37 is a major bacterial fidelity control that improves reading frame maintenance (suppresses +1 frameshifting). Ribosome-profiling and molecular analyses showed that loss of G37 methylation causes codon-context-specific stalling and gene-expression remodeling.	Direct E. coli cellular/translation evidence. Strong for genome-wide consequences, but use alongside Gamper for the cleanest biochemical mechanism.
					30687389	Hou et al. Codon-Specific Translation by m1G37 Methylation of tRNA. Front. Gen., 2019.	Loss of m¹G37 in tRNA-Pro increases +1 frameshifting strongly (~10-fold higher +1-shifts when m¹G37 is absent).	Secondary paper for m1G37 modifications.
					26140378	Gamper et al. Maintenance of protein synthesis reading frame by EF-P and m1G37-tRNA. Nature Communications, 2015.	E. coli reconstituted translation showed that m1G37 and EF-P suppress +1 frameshifting at proline-rich/slippery contexts.	Direct E. coli biochemical/translation evidence. Strongest mechanistic support for m1G37 preventing frameshifting in bacterial decoding.
					17868690	Christian et al. Distinct determinants of tRNA recognition by the TrmD and Trm5 methyl transferases. J. Mol. Biol., 2007	Although TrmD and Trm5 both generate the anti-frameshifting m¹G37 modification, they recognize tRNA by distinct structural mechanisms, indicating convergent evolution of the same essential decoding-fidelity function.	Secondary paper for m1G37 modifications.
m2A37	RlmN	Arg1 Asp1 Gln1 Gln2 Glu1 His1	Arg-CGU Asp-GAC Gln-CAA Gln-CAG Glu-GAA His-CAC	rlmN defects remove m2A from tRNAs/rRNA and reduce translational accuracy; effects may combine tRNA and rRNA contributions.	38310199	Duan et al. C2-methyladenosine in tRNA promotes protein translation by facilitating the decoding of tandem m2A-tRNA-dependent codons. Nature Communications, 2024.	Recent mechanistic work linked tRNA m2A to improved translation through tandem m2A-dependent codons, providing useful conceptual support.	Secondary ref for m2A37, mainly plants.
					22891362	Benítez-Páez, Villarroya & Armengod. The Escherichia coli RlmN methyltransferase is a dual-specificity enzyme that modifies both rRNA and tRNA and controls translational accuracy. RNA, 2012.	E. coli genetics and in vitro assays established RlmN as the radical-SAM enzyme forming m2A37 in tRNAs and affecting accuracy.	Directly shows that E. coli RlmN modifies both rRNA and tRNA and controls translational accuracy
m6A37	YfiC/TrmM	Val1	Val-GUA	yfiC/trmM loss removes m6A37 from tRNAVal; growth effects under standard conditions are limited but stress/decoding effects may exist.	19383770	Golovina et al. The yfiC gene of E. coli encodes an adenine-N6 methyltransferase that specifically modifies A37 of tRNA1Val(cmo5UAC). RNA, 2009.	Genetic and biochemical analyses identified E. coli YfiC/TrmM as the enzyme forming m6A37 specifically in tRNAVal1.	Direct E. coli genetic/biochemical evidence. Strongest support for m6A37 occurrence and enzyme identity in tRNAVal.
					35481631	Jeong et al. Structural and functional characterization of TrmM in m6A37 tRNA methylation. Nucleic Acids Research, 2022.	Structural/functional analysis explained how TrmM recognizes tRNA and catalyzes m6A37 formation, extending the original E. coli assignment.	Structural and biochemical evidence. Strong for mechanism, but the Golovina paper remains the primary direct E. coli assignment.
i6A37 - ms2i6A37	1. N6-isopentenylation of A37 (i6A37) 2. C2 methylthiolation of i⁶A37 (ms²i⁶A37) 3. In Salmonella, MiaE hydroxylates ms²i⁶A37 → ms²io⁶A37.	Cys1 Leu4 Leu5 Phe1 Ser1 Ser2 Trp1 Tyr1 Sec1	Cys-UGC Leu-UUA Leu-UUG Phe-UUC Ser-UCA Ser-UCG Trp-UGG Tyr-UAC Sec-UGA	miaA/miaB defects can alter frameshifting, stress adaptation and pathogen fitness/virulence.	14681588	Konevega et al. Purine bases at position 37 of tRNA stabilize codon-anticodon interaction in the ribosomal A site by stacking and Mg2+-dependent interactions. RNA, 2004.	(ms²)i⁶A37 modification is linked to better UNN decoding by stabilizing the codon–anticodon interaction, thereby improving decoding efficiency/selection and reducing context sensitivity which is most critical in weak-interaction settings (wobble and/or A/U-rich contexts).	Bacterial pathway evidence; retain Aubee 2016 and Fleming 2022 as strongest functional references.
					8253666	Persson & Björk. Isolation of the miaE gene of Salmonella typhimurium.	MiaE hydroxylates ms2i6A37 to ms2io6A37; E. coli has no miaE.
					2529478	Sequence and modification analysis of the selenocysteine tRNA of Escherichia coli.	tRNA-Sec carries i6A37 and escapes methylthiolation by MiaB.
					3898020	Nucleotide sequences of the two serine tRNAs reading TCC/TCT in Escherichia coli.	Neither GGA-anticodon serine tRNA carries a modified adenosine adjacent to the anticodon.
					10572129	Esberg et al. Identification of the miaB Gene, Involved in Methylthiolation of Isopentenylated A37 Derivatives in the tRNA of Salmonella typhimurium and Escherichia coli. J. Bact., 1999.	This study identified f474/yleA as the miaB gene in Salmonella and E. coli, showing that MiaB is required for the methylthio step of ms²i(o)⁶A37 formation in tRNAs.	Discovery of MiaB.
					34526715	Esakova et al. Structural basis for tRNA methylthiolation by the radical SAM enzyme MiaB. Nature, 2021.	MiaB installs the ms²i⁶A37 tRNA modification through a two-SAM, iron–sulfur-cluster-dependent methylthiolation mechanism that improves translational fidelity by promoting correct codon–anticodon pairing.	Direct evidence for MiaB function.
					26979278	Aubee, Olu & Thompson. The i6A37 tRNA modification is essential for proper decoding of UUX-Leucine codons during rpoS and iraP translation. RNA, 2016.	E. coli reporter and genetic experiments showed that MiaA-dependent i6A37 is required for proper UUX-Leu decoding in rpoS and iraP translation.	Direct E. coli in vivo functional evidence. Strongest support for i6A37-dependent UUX-Leu decoding.
					28277934	Schweizer et al. The modified base isopentenyladenosine and its derivatives in tRNA. RNA Biol., 2017.	This review summarizes the conserved biology of i⁶A37 and ms²i⁶A37 tRNA modifications, emphasizing their roles in codon recognition, translational fidelity, decoding efficiency, and gene expression across bacteria and eukaryotes.	Review
					2231731	Landick et al. Replacement of the Escherichia coli trp operon attenuation control codons alters operon expression. J. Mol. Biol., 1990.	Trp operon attenuation is defective in mutants lacking ms2i6A37, due to mistranslation of tandem UGG-UGG codons in the leader peptide. Same with PheST.	Direct evidence of MiaA role for decoding Trp codons.
					35212379	Fleming et al. A tRNA modifying enzyme as a tunable regulatory nexus for bacterial stress responses and virulence. mBio, 2022.	ExPEC genetics, proteomics and infection models showed that MiaA/MiaB-linked tRNA modification tunes stress responses and bacterial virulence.	Direct bacterial pathogen evidence. Strong for physiological/virulence consequences; Aubee remains more codon-specific for UUX-Leu decoding.
t6A37	TsaB/TsaC/TsaD/TsaE install t6A; TcdA converts t6A to ct6A in E. coli	Arg3 Arg4 Asn1 Ile1 Ile2 Lys1 Met1 Ser3 Thr2 Thr4 Thr1,3	Arg-AGA Arg-AGG Asn-AAC Ile-AUA Ile-AUC Lys-AAA Met-AUG Ser-AGC Thr-ACA Thr-ACG Thr-ACC	t6A-pathway genes are essential in E. coli and many bacteria; defects compromise ANN codon decoding. tcdA loss converts ct6A to t6A and can reduce decoding efficiency; not essential in E. coli under standard conditions.	26337258	Thiaville et al. Essentiality of threonylcarbamoyladenosine (t6A), a universal tRNA modification, in bacteria. Molecular Microbiology, 2015.	Genetic analyses confirmed the essentiality of t6A synthesis in E. coli and surveyed bacterial conservation/essentiality of the pathway.	Direct E. coli/bacterial genetic evidence. Strong for pathway essentiality.
					22378793	Deutsch et al. Biosynthesis of threonylcarbamoyl adenosine (t6A), a universal tRNA nucleoside. Journal of Biological Chemistry, 2012.	TsaBCDE installs t6A37 on most tRNAs decoding ANN codons; t6A is widely described as universal/nearly universal in this context. TcdA catalyzes cyclization of t6A to ct6A37 in many bacteria; ct6A improves ANN decoding efficiency/fidelity.	Direct biochemical pathway evidence; excellent for core t6A biosynthesis but not sufficient alone for mature E. coli ct6A assignments.
					25629598	Thiaville et al.. Diversity of the biosynthesis pathway for threonylcarbamoyladenosine (t(6)A), a universal modification of tRNA. RNA biol., 2014.	Review: diversity of bacterial t6A biosynthesis	Review
					23242255	Miyauchi, Kimura & Suzuki. A cyclic form of N6-threonylcarbamoyladenosine as a widely distributed tRNA hypermodification. Nature Chemical Biology, 2013.	Chemical analyses discovered ct6A as the major cyclic t6A derivative in E. coli tRNAs and identified TcdA/CsdL as the enzyme.	Direct E. coli chemical/genetic/biochemical evidence. Strongest primary support for ct6A37 as the mature bacterial modification.
					27913732	Matuszewski et al. A hydantoin isoform of cyclic N6-threonylcarbamoyladenosine (ct6A) is present in tRNAs. NAR, 2017.	Matuszewski et al., 2017 — A hydantoin isoform of cyclic N6-threonylcarbamoyladenosine is present in tRNAs. Functional evidence that ct6A contributes to efficient decoding, including reporter assays in ΔtcdA.	Secondary paper for ct6A
					15558052	Murphy et al. The role of modifications in codon discrimination by tRNALysUUU. Nature Structural & Molecular Biology, 2004.	Modified tRNALys anticodon stem-loop structures on the 30S ribosome showed how t6A37 and U34 modifications jointly control AAA/AAG decoding.	Direct bacterial ribosome structural evidence. Strong for tRNALys and general anticodon-loop modification logic, but not all ANN tRNAs in the table.
m6t6A37	Originally mapped genetically as tsaA/trmO locus; now TrmO/YaeB	Thr1/3	Thr-ACC	m6t6A37 loss modestly reduces efficiency of Thr tRNA decoding; phenotypes are generally subtler than loss of core t6A.	25063302	Kimura et al. Discovery of the β-barrel-type RNA methyltransferase responsible for N6-methylation of N6-threonylcarbamoyladenosine in tRNAs. Nucleic Acids Research, 2014.	TrmO methylates t6A to m6t6A37 (signature in Thr1-GGU); associated with modest effects on decoding/attenuation control. Biochemical discovery of E. coli TrmO/YaeB showed that it methylates t6A37 to m6t6A37 in tRNAThr and improves ACY decoding.	Direct E. coli genetic/biochemical evidence; top enzyme-identity support for TrmO/YaeB-dependent m6t6A37 formation.
					9537379	Qian, Curran & Björk. The methyl group of N6-methyl-N6-threonylcarbamoyladenosine in tRNA of Escherichia coli modestly improves the efficiency of the tRNA. Journal of Bacteriology, 1998.	Classical E. coli mutant work showed that the methyl group of m6t6A37 gives a modest but measurable improvement in Thr-tRNA efficiency.	Direct E. coli genetic/biochemical evidence. Strongest support for TrmO-dependent m6t6A37 formation and functional contribution.
