## Supplementary Data 4. Gene clusters composition for "Codon usage determines tRNA-modification requirements for bacterial virulence"

### Sheet: STm SL1344
Ribosomal proteins (n = 55)	tRNA charging (n = 23)	Virulence (n = 180)	SPI-1 (n = 47)	SPI-2 and effectors (n = 41)	O-antigen (n = 28)	Prophages (n = 227)	Plasmids (n = 228)	ABC transporters (n = 171)	C metabolism (n = 165)	Respiration (n = 78)	Cytochromes (n = 47)	Two-component system (n = 69)
SL1344_RS00220	SL1344_RS00235	SL1344_RS00155	SL1344_RS14815	SL1344_RS04050	SL1344_RS10710	SL1344_RS10000	SL1344_RS23640	SL1344_RS00535	SL1344_RS00035	SL1344_RS01845	SL1344_RS02255	SL1344_RS00265
SL1344_RS01095	SL1344_RS01225	SL1344_RS01435	SL1344_RS14820	SL1344_RS04725	SL1344_RS10715	SL1344_RS10005	SL1344_RS23645	SL1344_RS00540	SL1344_RS00045	SL1344_RS01850	SL1344_RS02260	SL1344_RS00270
SL1344_RS01110	SL1344_RS02725	SL1344_RS01440	SL1344_RS14825	SL1344_RS05160	SL1344_RS10720	SL1344_RS10010	SL1344_RS23650	SL1344_RS00545	SL1344_RS00275	SL1344_RS02250	SL1344_RS02265	SL1344_RS02035
SL1344_RS02285	SL1344_RS03275	SL1344_RS01460	SL1344_RS14830	SL1344_RS05345	SL1344_RS10725	SL1344_RS10015	SL1344_RS23655	SL1344_RS00975	SL1344_RS00285	SL1344_RS02255	SL1344_RS03700	SL1344_RS02040
SL1344_RS04770	SL1344_RS03465	SL1344_RS01525	SL1344_RS14835	SL1344_RS06040	SL1344_RS10730	SL1344_RS10030	SL1344_RS23660	SL1344_RS00980	SL1344_RS00510	SL1344_RS02260	SL1344_RS03745	SL1344_RS02835
SL1344_RS05875	SL1344_RS04680	SL1344_RS01570	SL1344_RS14840	SL1344_RS06910	SL1344_RS10735	SL1344_RS10035	SL1344_RS23665	SL1344_RS00985	SL1344_RS00570	SL1344_RS02265	SL1344_RS03750	SL1344_RS03155
SL1344_RS06635	SL1344_RS04865	SL1344_RS01770	SL1344_RS14845	SL1344_RS06915	SL1344_RS10740	SL1344_RS10040	SL1344_RS23670	SL1344_RS01045	SL1344_RS00575	SL1344_RS03690	SL1344_RS05705	SL1344_RS03160
SL1344_RS11425	SL1344_RS06625	SL1344_RS01840	SL1344_RS14850	SL1344_RS06920	SL1344_RS10745	SL1344_RS10045	SL1344_RS23675	SL1344_RS01240	SL1344_RS00775	SL1344_RS03710	SL1344_RS06220	SL1344_RS03295
SL1344_RS13785	SL1344_RS06645	SL1344_RS02240	SL1344_RS14855	SL1344_RS06925	SL1344_RS10750	SL1344_RS10050	SL1344_RS23680	SL1344_RS01245	SL1344_RS00780	SL1344_RS03715	SL1344_RS07640	SL1344_RS03550
SL1344_RS13800	SL1344_RS06650	SL1344_RS02415	SL1344_RS14860	SL1344_RS06930	SL1344_RS10755	SL1344_RS10055	SL1344_RS23685	SL1344_RS01250	SL1344_RS00785	SL1344_RS03745	SL1344_RS07810	SL1344_RS03555
SL1344_RS16590	SL1344_RS07200	SL1344_RS02645	SL1344_RS14865	SL1344_RS06935	SL1344_RS10760	SL1344_RS10060	SL1344_RS23690	SL1344_RS02180	SL1344_RS00805	SL1344_RS03750	SL1344_RS07820	SL1344_RS05380
SL1344_RS16955	SL1344_RS09510	SL1344_RS02785	SL1344_RS14870	SL1344_RS06940	SL1344_RS10765	SL1344_RS10065	SL1344_RS23695	SL1344_RS02185	SL1344_RS01175	SL1344_RS03755	SL1344_RS08165	SL1344_RS05385
SL1344_RS16965	SL1344_RS09550	SL1344_RS02790	SL1344_RS14875	SL1344_RS06945	SL1344_RS10770	SL1344_RS10070	SL1344_RS23700	SL1344_RS02190	SL1344_RS01320	SL1344_RS04540	SL1344_RS08790	SL1344_RS06075
SL1344_RS16970	SL1344_RS11075	SL1344_RS02815	SL1344_RS14880	SL1344_RS06950	SL1344_RS10780	SL1344_RS10075	SL1344_RS23705	SL1344_RS02195	SL1344_RS01850	SL1344_RS05975	SL1344_RS08925	SL1344_RS06080
SL1344_RS17065	SL1344_RS12395	SL1344_RS02855	SL1344_RS14885	SL1344_RS06955	SL1344_RS10785	SL1344_RS10080	SL1344_RS23710	SL1344_RS02350	SL1344_RS01890	SL1344_RS07225	SL1344_RS11545	SL1344_RS06885
SL1344_RS17070	SL1344_RS12930	SL1344_RS03650	SL1344_RS14890	SL1344_RS06960	SL1344_RS10795	SL1344_RS10085	SL1344_RS23715	SL1344_RS02355	SL1344_RS01895	SL1344_RS07230	SL1344_RS11550	SL1344_RS06890
SL1344_RS17275	SL1344_RS14640	SL1344_RS03655	SL1344_RS14895	SL1344_RS06965	SL1344_RS19115	SL1344_RS10090	SL1344_RS23720	SL1344_RS02595	SL1344_RS01900	SL1344_RS07235	SL1344_RS11555	SL1344_RS06910
SL1344_RS17280	SL1344_RS15725	SL1344_RS03875	SL1344_RS14900	SL1344_RS06970	SL1344_RS19125	SL1344_RS10095	SL1344_RS23725	SL1344_RS02600	SL1344_RS02160	SL1344_RS07240	SL1344_RS11560	SL1344_RS06915
SL1344_RS17630	SL1344_RS17965	SL1344_RS04050	SL1344_RS14905	SL1344_RS06975	SL1344_RS19130	SL1344_RS10100	SL1344_RS23730	SL1344_RS02605	SL1344_RS02250	SL1344_RS07245	SL1344_RS11565	SL1344_RS07310
SL1344_RS17640	SL1344_RS18835	SL1344_RS04090	SL1344_RS14910	SL1344_RS06980	SL1344_RS19135	SL1344_RS10105	SL1344_RS23735	SL1344_RS02980	SL1344_RS02255	SL1344_RS07250	SL1344_RS11570	SL1344_RS07330
SL1344_RS17645	SL1344_RS18840	SL1344_RS04725	SL1344_RS14915	SL1344_RS06985	SL1344_RS19140	SL1344_RS10110	SL1344_RS23740	SL1344_RS02985	SL1344_RS02260	SL1344_RS07860	SL1344_RS11575	SL1344_RS08755
SL1344_RS17650	SL1344_RS22955	SL1344_RS05020	SL1344_RS14920	SL1344_RS06990	SL1344_RS19145	SL1344_RS10115	SL1344_RS23745	SL1344_RS02990	SL1344_RS02265	SL1344_RS07865	SL1344_RS11580	SL1344_RS08815
SL1344_RS17655	SL1344_RS23125	SL1344_RS05160	SL1344_RS14925	SL1344_RS06995	SL1344_RS19150	SL1344_RS10120	SL1344_RS23750	SL1344_RS03000	SL1344_RS03525	SL1344_RS07870	SL1344_RS11585	SL1344_RS08820
SL1344_RS17665		SL1344_RS05180	SL1344_RS14930	SL1344_RS07000	SL1344_RS19155	SL1344_RS10130	SL1344_RS23755	SL1344_RS03345	SL1344_RS03690	SL1344_RS08790	SL1344_RS11590	SL1344_RS09585
SL1344_RS17670		SL1344_RS05340	SL1344_RS14935	SL1344_RS07005	SL1344_RS19160	SL1344_RS10135	SL1344_RS23760	SL1344_RS03350	SL1344_RS03705	SL1344_RS08795	SL1344_RS11605	SL1344_RS09590
SL1344_RS17675		SL1344_RS05345	SL1344_RS14940	SL1344_RS07010	SL1344_RS19170	SL1344_RS10140	SL1344_RS23765	SL1344_RS03355	SL1344_RS03710	SL1344_RS08800	SL1344_RS13810	SL1344_RS09605
SL1344_RS17680		SL1344_RS05360	SL1344_RS14945	SL1344_RS07015	SL1344_RS19175	SL1344_RS10145	SL1344_RS23770	SL1344_RS03360	SL1344_RS03715	SL1344_RS08805	SL1344_RS16280	SL1344_RS09610
SL1344_RS17685		SL1344_RS05560	SL1344_RS14950	SL1344_RS07020	SL1344_RS19180	SL1344_RS10150	SL1344_RS23775	SL1344_RS03650	SL1344_RS03720	SL1344_RS08810	SL1344_RS16290	SL1344_RS09740
SL1344_RS17690		SL1344_RS05615	SL1344_RS14955	SL1344_RS07025		SL1344_RS10155	SL1344_RS23780	SL1344_RS03655	SL1344_RS03725	SL1344_RS11585	SL1344_RS19625	SL1344_RS10950
SL1344_RS17695		SL1344_RS05620	SL1344_RS14960	SL1344_RS07030		SL1344_RS10160	SL1344_RS23785	SL1344_RS03940	SL1344_RS03730	SL1344_RS11590	SL1344_RS19630	SL1344_RS10955
SL1344_RS17700		SL1344_RS05625	SL1344_RS14965	SL1344_RS07035		SL1344_RS10165	SL1344_RS23790	SL1344_RS03955	SL1344_RS03735	SL1344_RS11595	SL1344_RS19635	SL1344_RS11095
SL1344_RS17705		SL1344_RS05630	SL1344_RS14970	SL1344_RS07040		SL1344_RS10170	SL1344_RS23795	SL1344_RS03960	SL1344_RS03745	SL1344_RS11600	SL1344_RS19640	SL1344_RS11100
SL1344_RS17710		SL1344_RS05640	SL1344_RS14975	SL1344_RS07045		SL1344_RS10175	SL1344_RS23800	SL1344_RS03965	SL1344_RS03750	SL1344_RS11605	SL1344_RS19645	SL1344_RS11540
SL1344_RS17715		SL1344_RS06040	SL1344_RS14980	SL1344_RS07050		SL1344_RS10180	SL1344_RS23805	SL1344_RS04190	SL1344_RS03850	SL1344_RS11615	SL1344_RS19650	SL1344_RS11650
SL1344_RS17720		SL1344_RS06120	SL1344_RS14985	SL1344_RS07055		SL1344_RS10185	SL1344_RS23810	SL1344_RS04195	SL1344_RS03880	SL1344_RS11685	SL1344_RS19655	SL1344_RS11655
SL1344_RS17725		SL1344_RS06150	SL1344_RS14990	SL1344_RS07060		SL1344_RS10190	SL1344_RS23815	SL1344_RS04200	SL1344_RS03890	SL1344_RS11885	SL1344_RS19660	SL1344_RS11660
SL1344_RS17730		SL1344_RS06165	SL1344_RS14995	SL1344_RS07065		SL1344_RS10195	SL1344_RS23830	SL1344_RS04290	SL1344_RS03910	SL1344_RS11890	SL1344_RS19675	SL1344_RS12115
SL1344_RS17735		SL1344_RS06620	SL1344_RS15000	SL1344_RS07985		SL1344_RS10200	SL1344_RS23835	SL1344_RS04295	SL1344_RS03915	SL1344_RS11895	SL1344_RS19680	SL1344_RS12290
SL1344_RS17745		SL1344_RS06910	SL1344_RS15005	SL1344_RS08125		SL1344_RS10205	SL1344_RS23840	SL1344_RS04300	SL1344_RS04540	SL1344_RS11900	SL1344_RS20730	SL1344_RS12295
SL1344_RS17750		SL1344_RS06915	SL1344_RS15010	SL1344_RS11515		SL1344_RS10210	SL1344_RS23845	SL1344_RS04305	SL1344_RS04730	SL1344_RS11905	SL1344_RS20740	SL1344_RS12730
SL1344_RS17755		SL1344_RS06920	SL1344_RS15015	SL1344_RS14385		SL1344_RS10215	SL1344_RS23850	SL1344_RS04440	SL1344_RS05285	SL1344_RS11910	SL1344_RS21950	SL1344_RS13130
SL1344_RS17760		SL1344_RS06925	SL1344_RS15020			SL1344_RS10225	SL1344_RS23860	SL1344_RS04445	SL1344_RS05590	SL1344_RS11915	SL1344_RS21955	SL1344_RS13135
SL1344_RS17765		SL1344_RS06930	SL1344_RS15025			SL1344_RS10230	SL1344_RS23865	SL1344_RS04450	SL1344_RS05935	SL1344_RS11920	SL1344_RS21960	SL1344_RS13140
SL1344_RS17795		SL1344_RS06940	SL1344_RS15030			SL1344_RS10235	SL1344_RS23870	SL1344_RS04455	SL1344_RS05975	SL1344_RS11925	SL1344_RS21965	SL1344_RS14410
SL1344_RS17800		SL1344_RS06945	SL1344_RS15035			SL1344_RS10240	SL1344_RS23875	SL1344_RS04485	SL1344_RS06115	SL1344_RS11930	SL1344_RS21970	SL1344_RS15305
SL1344_RS19200		SL1344_RS06950	SL1344_RS25825			SL1344_RS10245	SL1344_RS23880	SL1344_RS04490	SL1344_RS06410	SL1344_RS11935	SL1344_RS21975	SL1344_RS16430
SL1344_RS19205		SL1344_RS06955	SL1344_RS26770			SL1344_RS10250	SL1344_RS23885	SL1344_RS04495	SL1344_RS06540	SL1344_RS11940	SL1344_RS22775	SL1344_RS16435
SL1344_RS19765		SL1344_RS06960				SL1344_RS10255	SL1344_RS23890	SL1344_RS04500	SL1344_RS06590	SL1344_RS11945		SL1344_RS17190
SL1344_RS21045		SL1344_RS06970				SL1344_RS10260	SL1344_RS23900	SL1344_RS04505	SL1344_RS06695	SL1344_RS13045		SL1344_RS18065
SL1344_RS21305		SL1344_RS06975				SL1344_RS10265	SL1344_RS23910	SL1344_RS04575	SL1344_RS06705	SL1344_RS14725		SL1344_RS18070
SL1344_RS21310		SL1344_RS06980				SL1344_RS10270	SL1344_RS23915	SL1344_RS04645	SL1344_RS06745	SL1344_RS16445		SL1344_RS19505
SL1344_RS21315		SL1344_RS06990				SL1344_RS13240	SL1344_RS23920	SL1344_RS04650	SL1344_RS06845	SL1344_RS16525		SL1344_RS19510
SL1344_RS22540		SL1344_RS06995				SL1344_RS13250	SL1344_RS23925	SL1344_RS04785	SL1344_RS07130	SL1344_RS16905		SL1344_RS19685
SL1344_RS22550		SL1344_RS07000				SL1344_RS13255	SL1344_RS23930	SL1344_RS06005	SL1344_RS07295	SL1344_RS16910		SL1344_RS19690
SL1344_RS22555		SL1344_RS07005				SL1344_RS13260	SL1344_RS23935	SL1344_RS06010	SL1344_RS08075	SL1344_RS17190		SL1344_RS19695
		SL1344_RS07015				SL1344_RS13265	SL1344_RS23940	SL1344_RS06015	SL1344_RS08205	SL1344_RS17930		SL1344_RS20580
		SL1344_RS07020				SL1344_RS13270	SL1344_RS23945	SL1344_RS06030	SL1344_RS08735	SL1344_RS17935		SL1344_RS20585
		SL1344_RS07025				SL1344_RS13275	SL1344_RS23950	SL1344_RS06035	SL1344_RS08845	SL1344_RS17940		SL1344_RS20860
		SL1344_RS07030				SL1344_RS13280	SL1344_RS23955	SL1344_RS06045	SL1344_RS09425	SL1344_RS18185		SL1344_RS20865
		SL1344_RS07040				SL1344_RS13285	SL1344_RS23960	SL1344_RS06050	SL1344_RS09445	SL1344_RS19035		SL1344_RS21420
		SL1344_RS07045				SL1344_RS13290	SL1344_RS23965	SL1344_RS06660	SL1344_RS10500	SL1344_RS19895		SL1344_RS21425
		SL1344_RS07050				SL1344_RS13295	SL1344_RS23970	SL1344_RS06670	SL1344_RS10505	SL1344_RS19900		SL1344_RS22030
		SL1344_RS07055				SL1344_RS13300	SL1344_RS23975	SL1344_RS07410	SL1344_RS10510	SL1344_RS19905		SL1344_RS22035
		SL1344_RS07060				SL1344_RS13305	SL1344_RS23980	SL1344_RS07415	SL1344_RS10535	SL1344_RS19910		SL1344_RS22095
		SL1344_RS07065				SL1344_RS13310	SL1344_RS23985	SL1344_RS07420	SL1344_RS10555	SL1344_RS19915		SL1344_RS22100
		SL1344_RS07595				SL1344_RS13315	SL1344_RS23990	SL1344_RS07425	SL1344_RS10560	SL1344_RS19920		SL1344_RS23330
		SL1344_RS07675				SL1344_RS13320	SL1344_RS23995	SL1344_RS08380	SL1344_RS11005	SL1344_RS19925		SL1344_RS23535
		SL1344_RS07700				SL1344_RS13325	SL1344_RS24000	SL1344_RS08445	SL1344_RS11140	SL1344_RS19930		SL1344_RS23540
		SL1344_RS07705				SL1344_RS13330	SL1344_RS24005	SL1344_RS08450	SL1344_RS11325	SL1344_RS19935		SL1344_RS23585
		SL1344_RS07890				SL1344_RS13335	SL1344_RS24010	SL1344_RS08455	SL1344_RS11885	SL1344_RS20415
		SL1344_RS07970				SL1344_RS13340	SL1344_RS24020	SL1344_RS08460	SL1344_RS11890	SL1344_RS20420
		SL1344_RS07985				SL1344_RS13345	SL1344_RS24025	SL1344_RS08465	SL1344_RS11895	SL1344_RS21950
		SL1344_RS08125				SL1344_RS13350	SL1344_RS24035	SL1344_RS08705	SL1344_RS11900	SL1344_RS21955
		SL1344_RS08135				SL1344_RS13355	SL1344_RS24040	SL1344_RS08710	SL1344_RS11905	SL1344_RS21965
		SL1344_RS08140				SL1344_RS13360	SL1344_RS24045	SL1344_RS08715	SL1344_RS11910	SL1344_RS22285
		SL1344_RS08325				SL1344_RS13365	SL1344_RS24050	SL1344_RS08720	SL1344_RS11915	SL1344_RS22290
		SL1344_RS08340				SL1344_RS13370	SL1344_RS24055	SL1344_RS08725	SL1344_RS11920	SL1344_RS22295
		SL1344_RS08475				SL1344_RS13375	SL1344_RS24060	SL1344_RS09460	SL1344_RS11925	SL1344_RS22300
		SL1344_RS08525				SL1344_RS13380	SL1344_RS24065	SL1344_RS09465	SL1344_RS11930
		SL1344_RS09265				SL1344_RS13385	SL1344_RS24070	SL1344_RS09470	SL1344_RS11935
		SL1344_RS09305				SL1344_RS13390	SL1344_RS24075	SL1344_RS09760	SL1344_RS11940
		SL1344_RS09315				SL1344_RS13395	SL1344_RS24085	SL1344_RS09765	SL1344_RS11945
		SL1344_RS09320				SL1344_RS13400	SL1344_RS24095	SL1344_RS09775	SL1344_RS11960
		SL1344_RS09460				SL1344_RS13405	SL1344_RS24100	SL1344_RS10400	SL1344_RS11990
		SL1344_RS09485				SL1344_RS13415	SL1344_RS24105	SL1344_RS10405	SL1344_RS11995
		SL1344_RS10000				SL1344_RS13420	SL1344_RS24110	SL1344_RS10410	SL1344_RS12140
		SL1344_RS10630				SL1344_RS13425	SL1344_RS24115	SL1344_RS10415	SL1344_RS12335
		SL1344_RS10700				SL1344_RS13430	SL1344_RS24120	SL1344_RS11115	SL1344_RS12495
		SL1344_RS10710				SL1344_RS13440	SL1344_RS24125	SL1344_RS11120	SL1344_RS12645
		SL1344_RS10715				SL1344_RS13450	SL1344_RS24130	SL1344_RS11125	SL1344_RS12660
		SL1344_RS10720				SL1344_RS13460	SL1344_RS24135	SL1344_RS11130	SL1344_RS12690
		SL1344_RS10725				SL1344_RS13465	SL1344_RS24140	SL1344_RS11240	SL1344_RS12695
		SL1344_RS10730				SL1344_RS13470	SL1344_RS24145	SL1344_RS11245	SL1344_RS13095
		SL1344_RS10735				SL1344_RS13475	SL1344_RS24150	SL1344_RS11250	SL1344_RS13590
		SL1344_RS10740				SL1344_RS13480	SL1344_RS24155	SL1344_RS11380	SL1344_RS14260
		SL1344_RS10765				SL1344_RS13485	SL1344_RS24160	SL1344_RS11385	SL1344_RS14270
		SL1344_RS10770				SL1344_RS13490	SL1344_RS24165	SL1344_RS11390	SL1344_RS14275
		SL1344_RS10980				SL1344_RS13495	SL1344_RS24170	SL1344_RS11395	SL1344_RS15270
		SL1344_RS10985				SL1344_RS13500	SL1344_RS24180	SL1344_RS11565	SL1344_RS15385
		SL1344_RS10990				SL1344_RS13505	SL1344_RS24185	SL1344_RS11570	SL1344_RS15785
		SL1344_RS11045				SL1344_RS13510	SL1344_RS24190	SL1344_RS11575	SL1344_RS15840
		SL1344_RS11465				SL1344_RS13520	SL1344_RS24195	SL1344_RS11580	SL1344_RS15845
		SL1344_RS11530				SL1344_RS13525	SL1344_RS24205	SL1344_RS11625	SL1344_RS15875
		SL1344_RS11535				SL1344_RS13530	SL1344_RS24210	SL1344_RS12065	SL1344_RS15880
		SL1344_RS11745				SL1344_RS13535	SL1344_RS24215	SL1344_RS12070	SL1344_RS16360
		SL1344_RS12285				SL1344_RS13540	SL1344_RS24220	SL1344_RS12075	SL1344_RS16755
		SL1344_RS13240				SL1344_RS13715	SL1344_RS24225	SL1344_RS12080	SL1344_RS16785
		SL1344_RS13250				SL1344_RS13720	SL1344_RS24230	SL1344_RS12085	SL1344_RS16810
		SL1344_RS13400				SL1344_RS13725	SL1344_RS24235	SL1344_RS12535	SL1344_RS17310
		SL1344_RS13820				SL1344_RS13730	SL1344_RS24240	SL1344_RS12540	SL1344_RS17315
		SL1344_RS13925				SL1344_RS13735	SL1344_RS24245	SL1344_RS12545	SL1344_RS17320
		SL1344_RS14340				SL1344_RS13745	SL1344_RS24250	SL1344_RS12550	SL1344_RS17350
		SL1344_RS14385				SL1344_RS13750	SL1344_RS24255	SL1344_RS13870	SL1344_RS17440
		SL1344_RS14390				SL1344_RS13755	SL1344_RS24260	SL1344_RS14360	SL1344_RS17455
		SL1344_RS14395				SL1344_RS13765	SL1344_RS24265	SL1344_RS14550	SL1344_RS17460
		SL1344_RS14475				SL1344_RS13770	SL1344_RS24270	SL1344_RS14555	SL1344_RS18060
		SL1344_RS14835				SL1344_RS13775	SL1344_RS24275	SL1344_RS14560	SL1344_RS18200
		SL1344_RS14840				SL1344_RS13780	SL1344_RS24280	SL1344_RS14815	SL1344_RS18795
		SL1344_RS14845				SL1344_RS13880	SL1344_RS24285	SL1344_RS14820	SL1344_RS18950
		SL1344_RS14850				SL1344_RS13885	SL1344_RS24295	SL1344_RS14825	SL1344_RS19025
		SL1344_RS14855				SL1344_RS13890	SL1344_RS24300	SL1344_RS14830	SL1344_RS19035
		SL1344_RS14860				SL1344_RS13895	SL1344_RS24310	SL1344_RS15900	SL1344_RS19085
		SL1344_RS14865				SL1344_RS13900	SL1344_RS24315	SL1344_RS15905	SL1344_RS19395
		SL1344_RS14880				SL1344_RS13905	SL1344_RS24320	SL1344_RS15910	SL1344_RS19435
		SL1344_RS14885				SL1344_RS13910	SL1344_RS24325	SL1344_RS16245	SL1344_RS19535
		SL1344_RS14890				SL1344_RS13915	SL1344_RS24340	SL1344_RS17095	SL1344_RS19705
		SL1344_RS14895				SL1344_RS13920	SL1344_RS24345	SL1344_RS17100	SL1344_RS19710
		SL1344_RS14900				SL1344_RS13925	SL1344_RS24350	SL1344_RS17105	SL1344_RS19900
		SL1344_RS14915				SL1344_RS13930	SL1344_RS24360	SL1344_RS17110	SL1344_RS19905
		SL1344_RS14920				SL1344_RS13935	SL1344_RS24365	SL1344_RS17115	SL1344_RS19910
		SL1344_RS14925				SL1344_RS13940	SL1344_RS24370	SL1344_RS17145	SL1344_RS19920
		SL1344_RS14930				SL1344_RS13945	SL1344_RS24375	SL1344_RS18320	SL1344_RS19925
		SL1344_RS14940				SL1344_RS13950	SL1344_RS24380	SL1344_RS18325	SL1344_RS20075
		SL1344_RS14955				SL1344_RS13955	SL1344_RS24385	SL1344_RS18330	SL1344_RS20470
		SL1344_RS14960				SL1344_RS13960	SL1344_RS24395	SL1344_RS18335	SL1344_RS20660
		SL1344_RS14965				SL1344_RS13965	SL1344_RS24400	SL1344_RS18350	SL1344_RS20680
		SL1344_RS14970				SL1344_RS13970	SL1344_RS24410	SL1344_RS18355	SL1344_RS20730
		SL1344_RS14975				SL1344_RS13975	SL1344_RS24415	SL1344_RS18360	SL1344_RS20735
		SL1344_RS14985				SL1344_RS13980	SL1344_RS24420	SL1344_RS18365	SL1344_RS20740
		SL1344_RS14995				SL1344_RS13985	SL1344_RS24425	SL1344_RS18370	SL1344_RS20785
		SL1344_RS15000				SL1344_RS13990	SL1344_RS24430	SL1344_RS18385	SL1344_RS20790
		SL1344_RS15005				SL1344_RS13995	SL1344_RS24435	SL1344_RS18395	SL1344_RS20880
		SL1344_RS15010				SL1344_RS14000	SL1344_RS24440	SL1344_RS18400	SL1344_RS20970
		SL1344_RS15020				SL1344_RS14005	SL1344_RS24445	SL1344_RS18690	SL1344_RS20990
		SL1344_RS15025				SL1344_RS14010	SL1344_RS24450	SL1344_RS18695	SL1344_RS21110
		SL1344_RS15035				SL1344_RS14015	SL1344_RS24455	SL1344_RS18700	SL1344_RS21115
		SL1344_RS15235				SL1344_RS14020	SL1344_RS24460	SL1344_RS18705	SL1344_RS21135
		SL1344_RS15285				SL1344_RS14025	SL1344_RS24465	SL1344_RS18710	SL1344_RS21160
		SL1344_RS15660				SL1344_RS14030	SL1344_RS24475	SL1344_RS19645	SL1344_RS21475
		SL1344_RS15685				SL1344_RS14040	SL1344_RS24480	SL1344_RS19655	SL1344_RS21480
		SL1344_RS16125				SL1344_RS14045	SL1344_RS24485	SL1344_RS19845	SL1344_RS21485
		SL1344_RS16310				SL1344_RS14050	SL1344_RS24490	SL1344_RS19850	SL1344_RS21670
		SL1344_RS17980				SL1344_RS14055	SL1344_RS24495	SL1344_RS19855	SL1344_RS21940
		SL1344_RS18750				SL1344_RS14060	SL1344_RS24500	SL1344_RS19860	SL1344_RS21990
		SL1344_RS19130				SL1344_RS14065	SL1344_RS24505	SL1344_RS19980	SL1344_RS22080
		SL1344_RS19135				SL1344_RS14070	SL1344_RS24510	SL1344_RS19985	SL1344_RS22290
		SL1344_RS19140				SL1344_RS14075	SL1344_RS24515	SL1344_RS19990	SL1344_RS22300
		SL1344_RS19145				SL1344_RS14080	SL1344_RS24520	SL1344_RS19995	SL1344_RS22655
		SL1344_RS19150				SL1344_RS14085	SL1344_RS24525	SL1344_RS20885	SL1344_RS22660
		SL1344_RS19155				SL1344_RS14090	SL1344_RS24530	SL1344_RS20935	SL1344_RS22700
		SL1344_RS20325				SL1344_RS14095	SL1344_RS24535	SL1344_RS20940	SL1344_RS22735
		SL1344_RS20330				SL1344_RS14100	SL1344_RS24540	SL1344_RS20945	SL1344_RS22815
		SL1344_RS20955				SL1344_RS14105	SL1344_RS24545	SL1344_RS20950	SL1344_RS23010
		SL1344_RS21330				SL1344_RS14110	SL1344_RS24550	SL1344_RS21700	SL1344_RS23255
		SL1344_RS21340				SL1344_RS14115	SL1344_RS24555	SL1344_RS21705	SL1344_RS23430
		SL1344_RS21590				SL1344_RS14120	SL1344_RS24560	SL1344_RS21710
		SL1344_RS21865				SL1344_RS14125	SL1344_RS24565	SL1344_RS21715
		SL1344_RS22150				SL1344_RS14130	SL1344_RS24570	SL1344_RS21875
		SL1344_RS22155				SL1344_RS14135	SL1344_RS24575	SL1344_RS22340
		SL1344_RS22265				SL1344_RS14140	SL1344_RS24580	SL1344_RS22975
		SL1344_RS23450				SL1344_RS14145	SL1344_RS24585	SL1344_RS22980
		SL1344_RS23815				SL1344_RS14150	SL1344_RS24590
		SL1344_RS23985				SL1344_RS14155	SL1344_RS24600
		SL1344_RS24000				SL1344_RS14165	SL1344_RS24605
		SL1344_RS24005				SL1344_RS14170	SL1344_RS24610
		SL1344_RS24010				SL1344_RS14175	SL1344_RS24615
		SL1344_RS24100				SL1344_RS14180	SL1344_RS24620
		SL1344_RS26520				SL1344_RS21535	SL1344_RS24625
		SL1344_RS26650				SL1344_RS21540	SL1344_RS24630
		SL1344_RS27150				SL1344_RS21545	SL1344_RS24635
						SL1344_RS21550	SL1344_RS24640
						SL1344_RS21555	SL1344_RS24645
						SL1344_RS21560	SL1344_RS24650
						SL1344_RS21565	SL1344_RS24655
						SL1344_RS21570	SL1344_RS24660
						SL1344_RS21575	SL1344_RS24665
						SL1344_RS21580	SL1344_RS24670
						SL1344_RS21585	SL1344_RS24675
						SL1344_RS21590	SL1344_RS24690
						SL1344_RS21595	SL1344_RS24695
						SL1344_RS21600	SL1344_RS24700
						SL1344_RS21605	SL1344_RS24705
						SL1344_RS21610	SL1344_RS24710
						SL1344_RS21615	SL1344_RS24720
						SL1344_RS21620	SL1344_RS24725
						SL1344_RS21625	SL1344_RS24730
						SL1344_RS21630	SL1344_RS24735
						SL1344_RS21635	SL1344_RS26285
						SL1344_RS21640	SL1344_RS26320
						SL1344_RS21645	SL1344_RS26415
						SL1344_RS21650	SL1344_RS26425
						SL1344_RS21655	SL1344_RS26430
						SL1344_RS21660	SL1344_RS26440
						SL1344_RS24850	SL1344_RS26885
						SL1344_RS24860	SL1344_RS26895
						SL1344_RS25465	SL1344_RS26915
						SL1344_RS25470	SL1344_RS27315
						SL1344_RS25475	SL1344_RS27325
						SL1344_RS25680	SL1344_RS27340
						SL1344_RS25690	SL1344_RS27480
						SL1344_RS25695	SL1344_RS27530
						SL1344_RS25705	SL1344_RS27535
						SL1344_RS25725	SL1344_RS27540
						SL1344_RS25730	SL1344_RS27545
						SL1344_RS25740	SL1344_RS27555
						SL1344_RS27395	SL1344_RS27590
						SL1344_RS27405	SL1344_RS27805
						SL1344_RS27515	SL1344_RS27810
						SL1344_RS27690	SL1344_RS27815
						SL1344_RS27695	SL1344_RS27820
						SL1344_RS27700	SL1344_RS27825
						SL1344_RS27715	SL1344_RS27830
						SL1344_RS27720	SL1344_RS27885
						SL1344_RS27725	SL1344_RS27935
						SL1344_RS27735	SL1344_RS27940
						SL1344_RS27930	SL1344_RS27945
						SL1344_RS28050	SL1344_RS27950
							SL1344_RS28090

### Sheet: S. flexneri 2a
Virulence (n = 117)	Ribosomal proteins (n = 54)
SF3434	SF0907
SF1539	SF3353
SF0406	SF3329
SF0941	SF3360
SF0943	SF3330
SF4200	SF3339
SF1033	SF3206
SF1756	SF2669
SF4207	SF3343
SF1035	SF4355
SF2437	SF3348
CP0152	SF0159
CP0143	SF0020
SF4209	SF3106
SF1205	SF3346
SF1157	SF3328
SF4206	SF3335
CP0134	SF4354
SF3123	SF3359
SF0988	SF3338
SF3546	SF3270
CP0004	SF4057
SF3158	SF4058
SF0942	SF4056
SF4202	SF3271
CP0237	SF3342
SF3595	SF3333
CP0227	SF3345
SF3726	SF3326
SF0306	SF3336
CP0182	SF2666
SF2439	SF3349
CP0139	SF1515
CP0265a	SF3226
CP0048	SF3347
CP0153	SF3350
CP0144	SF3341
SF3204	SF2272
CP0154	SF3225
CP0127	SF3676
SF3723	SF3344
CP0147	SF3352
SF4213	SF3334
SF2276	SF4014
SF3504	SF1093
CP0141	SF3675
CP0146	SF3761
SF2097	SF1514
CP0082	SF3331
CP0110	SF3351
CP0155	SF3340
CP0271	SF3337
CP0209	SF4059
SF1519	SF4356
SF1868
CP0003
CP0070
SF4210
CP0145
SF2076
CP0128
SF4398
CP0131
CP0132
SF3804
CP0149
CP0135
CP0133
CP0140
CP0122
SF2968
CP0142
SF4126
CP0156
CP0022
CP0225
CP0148
CP0150
CP0046
CP0138
CP0009
SF1567
CP0136
CP0094
SF1538
CP0024
CP0125
SF0307
CP0123
CP0063
CP0126
CP0115
CP0010
CP0093
CP0059
CP0137
CP0005
CP0151
CP0130
CP0181
SF0554
CP0246
CP0129
SF3699
SF1957
SF0305
SF1959
SF4201
CP0078
SF2610
CP0265
CP0079
CP0226
CP0054
SF1880
SF0722
SF1383

### Sheet: EHEC O157H7
Virulence (n = 148)	Ribosomal proteins (n = 57)
ECs_4553	ECs_0994
ECs_4554	ECs_4186
ECs_4213	ECs_4162
ECs_2112	ECs_4193
ECs_0362	ECs_4163
ECs_2113	ECs_4172
ECs_1206	ECs_4046
ECs_4555	ECs_3472
ECs_4550	ECs_4176
ECs_0260	ECs_5178
ECs_1415	ECs_4181
ECs_5279	ECs_0171
ECs_5271	ECs_0026
ECs_4556	ECs_3948
ECs_2974	ECs_4179
ECs_1416	ECs_4161
pO157p34	ECs_4168
ECs_4559	ECs_5176
ECs_2715	ECs_4192
ECs_1421	ECs_4171
ECs_2806	ECs_4103
ECs_0252	ECs_1330
ECs_0253	ECs_0327
ECs_2869	ECs_5701
ECs_4569	ECs_4907
ECs_2156	ECs_4908
pO157p33	ECs_4906
ECs_5272	ECs_4104
ECs_1994	ECs_4175
ECs_2042	ECs_4166
ECs_3515	ECs_4178
ECs_1419	ECs_4159
ECs_3725	ECs_4169
ECs_0846	ECs_3469
ECs_4568	ECs_4182
ECs_1417	ECs_2423
ECs_2973	ECs_4065
ECs_4567	ECs_4180
ECs_3731	ECs_4183
ECs_0259	ECs_4174
ECs_1825	ECs_3077
ECs_4561	ECs_4064
ECs_0350	ECs_4512
ECs_3485	ECs_4177
ECs_0850	ECs_4185
ECs_4558	ECs_4167
pO157p19	ECs_4863
ECs_4587	ECs_1467
pO157p18	ECs_4511
ECs_5400	ECs_4638
ECs_0073	ECs_2424
ECs_2154	ECs_4164
ECs_3642	ECs_4184
ECs_1996	ECs_4173
ECs_3724	ECs_4170
ECs_4557	ECs_4909
ECs_3733	ECs_5179
ECs_2916
ECs_4551
pO157p20
ECs_5276
ECs_0847
ECs_1560
ECs_0061
ECs_4653
ECs_1026
ECs_4552
ECs_3715
ECs_0848
ECs_4576
ECs_3728
ECs_5275
ECs_2110
ECs_2672
ECs_1205
ECs_3717
ECs_3486
ECs_3730
pO157p17
ECs_1814
ECs_2674
ECs_3857
ECs_3726
ECs_1561
ECs_4008
ECs_3858
ECs_1677
ECs_4580
ECs_4584
ECs_4582
ECs_5277
ECs_3964
ECs_1025
ECs_3716
ECs_4585
ECs_4935
ECs_4563
ECs_4565
ECs_1995
ECs_4583
ECs_0324
ECs_2155
ECs_2427
ECs_3721
ECs_3729
ECs_3727
ECs_2109
ECs_4564
ECs_4573
ECs_4581
ECs_5775
ECs_4562
ECs_3732
ECs_3855
ECs_4575
ECs_0876
ECs_1022
ECs_5021
ECs_2073
ECs_3965
ECs_5110
ECs_1815
ECs_4590
ECs_3487
ECs_3719
ECs_0472
pO157p58
ECs_1821
ECs_1824
ECs_2108
ECs_4579
pO157p78
ECs_3718
ECs_5295
ECs_4571
ECs_3734
ECs_2107
ECs_4574
ECs_4560
ECs_1812
ECs_1567
ECs_0025
ECs_1568
ECs_4586
ECs_5048
ECs_4572
ECs_2714
ECs_3723

### Sheet: UPEC UTI89
Virulence (n = 52)	Ribosomal proteins (n = 55)
UTI89_RS10745	UTI89_RS06060
UTI89_RS16365	UTI89_RS18585
UTI89_RS23655	UTI89_RS18300
UTI89_RS24290	UTI89_RS18315
UTI89_RS05390	UTI89_RS18310
UTI89_RS16495	UTI89_RS18255
UTI89_RS05620	UTI89_RS18240
UTI89_RS08315	UTI89_RS23265
UTI89_RS24300	UTI89_RS18580
UTI89_RS23695	UTI89_RS18590
UTI89_RS24280	UTI89_RS18575
UTI89_RS24260	UTI89_RS17810
UTI89_RS16430	UTI89_RS18265
UTI89_RS05345	UTI89_RS18220
UTI89_RS24265	UTI89_RS18280
UTI89_RS01450	UTI89_RS18185
UTI89_RS23855	UTI89_RS18235
UTI89_RS23760	UTI89_RS14325
UTI89_RS19060	UTI89_RS09275
UTI89_RS10830	UTI89_RS17625
UTI89_RS11640	UTI89_RS18290
UTI89_RS05350	UTI89_RS18305
UTI89_RS23955	UTI89_RS18260
UTI89_RS05590	UTI89_RS12040
UTI89_RS08320	UTI89_RS17620
UTI89_RS08350	UTI89_RS20210
UTI89_RS23865	UTI89_RS18275
UTI89_RS16425	UTI89_RS18225
UTI89_RS24410	UTI89_RS21880
UTI89_RS16400	UTI89_RS05860
UTI89_RS25650	UTI89_RS20205
UTI89_RS05360	UTI89_RS20585
UTI89_RS05375	UTI89_RS09280
UTI89_RS23700	UTI89_RS18210
UTI89_RS24285	UTI89_RS04720
UTI89_RS23845	UTI89_RS00900
UTI89_RS05610	UTI89_RS18285
UTI89_RS16415	UTI89_RS18195
UTI89_RS08300	UTI89_RS18230
UTI89_RS16405	UTI89_RS23250
UTI89_RS16420	UTI89_RS18615
UTI89_RS09295	UTI89_RS18245
UTI89_RS23660	UTI89_RS17805
UTI89_RS23715	UTI89_RS18320
UTI89_RS24295	UTI89_RS18200
UTI89_RS05340	UTI89_RS18620
UTI89_RS23870	UTI89_RS18205
UTI89_RS16410	UTI89_RS18250
UTI89_RS24275	UTI89_RS17520
UTI89_RS10835	UTI89_RS14340
UTI89_RS23670	UTI89_RS18270
UTI89_RS00765	UTI89_RS23260
	UTI89_RS18295
	UTI89_RS00115
	UTI89_RS17080

### Sheet: K. pneumoniae
Virulence (n = 72)	Ribosomal proteins (n = 54)
KPHS_43430	KPHS_18180
KPHS_34630	KPHS_48700
KPHS_34670	KPHS_48460
KPHS_34660	KPHS_48770
KPHS_11580	KPHS_48470
KPHS_13030	KPHS_48550
KPHS_32500	KPHS_47110
KPHS_34710	KPHS_40470
KPHS_43560	KPHS_48590
KPHS_03870	KPHS_04420
KPHS_52940	KPHS_48640
KPHS_34690	KPHS_09160
KPHS_p200860	KPHS_07290
KPHS_34700	KPHS_46040
KPHS_p200700	KPHS_48620
KPHS_19490	KPHS_48450
KPHS_40580	KPHS_48510
KPHS_34650	KPHS_04410
KPHS_p200800	KPHS_48760
KPHS_p200990	KPHS_48540
KPHS_23190	KPHS_47690
KPHS_34420	KPHS_28120
KPHS_47480	KPHS_01980
KPHS_34610	KPHS_01990
KPHS_23150	KPHS_01970
KPHS_p201010	KPHS_47700
KPHS_22970	KPHS_48580
KPHS_43530	KPHS_01580
KPHS_17370	KPHS_48490
KPHS_28150	KPHS_48610
KPHS_23160	KPHS_48430
KPHS_41590	KPHS_48520
KPHS_03880	KPHS_40440
KPHS_p200770	KPHS_48650
KPHS_p201120	KPHS_51990
KPHS_35500	KPHS_48630
KPHS_01080	KPHS_48660
KPHS_35460	KPHS_48570
KPHS_03830	KPHS_47340
KPHS_03860	KPHS_51400
KPHS_35450	KPHS_48600
KPHS_05580	KPHS_48690
KPHS_35600	KPHS_48500
KPHS_35690	KPHS_00840
KPHS_50800	KPHS_19660
KPHS_03270	KPHS_51390
KPHS_35680	KPHS_52790
KPHS_p200740	KPHS_31700
KPHS_41700	KPHS_11800
KPHS_35640	KPHS_48670
KPHS_p200750	KPHS_48560
KPHS_35650	KPHS_48530
KPHS_12900	KPHS_02000
KPHS_35700	KPHS_04430
KPHS_43400
KPHS_35490
KPHS_03840
KPHS_35610
KPHS_02900
KPHS_45180
KPHS_45230
KPHS_41670
KPHS_13000
KPHS_p100380
KPHS_33580
KPHS_30480
KPHS_12410
KPHS_47080
KPHS_p100220
KPHS_03940
KPHS_17020
KPHS_p200810

### Sheet: S. aureus NCTC8325
Ribosomal proteins (n = 57)	Virulence (n = 86)	Prophages (n = 204)
SAOUHSC_00017	SAOUHSC_00051	SAOUHSC_01516
SAOUHSC_00324	SAOUHSC_00069	SAOUHSC_01517
SAOUHSC_00348	SAOUHSC_00070	SAOUHSC_01518
SAOUHSC_00350	SAOUHSC_00114	SAOUHSC_01519
SAOUHSC_00474	SAOUHSC_00115	SAOUHSC_01520
SAOUHSC_00518	SAOUHSC_00116	SAOUHSC_01521
SAOUHSC_00519	SAOUHSC_00117	SAOUHSC_01522
SAOUHSC_00520	SAOUHSC_00118	SAOUHSC_01523
SAOUHSC_00521	SAOUHSC_00119	SAOUHSC_01524
SAOUHSC_00526	SAOUHSC_00121	SAOUHSC_01525
SAOUHSC_00527	SAOUHSC_00122	SAOUHSC_01526
SAOUHSC_00528	SAOUHSC_00123	SAOUHSC_01527
SAOUHSC_01191	SAOUHSC_00124	SAOUHSC_01528
SAOUHSC_01208	SAOUHSC_00126	SAOUHSC_01529
SAOUHSC_01211	SAOUHSC_00130	SAOUHSC_01530
SAOUHSC_01250	SAOUHSC_00192	SAOUHSC_01531
SAOUHSC_01328	SAOUHSC_00300	SAOUHSC_01532
SAOUHSC_01329	SAOUHSC_00383	SAOUHSC_01533
SAOUHSC_01493	SAOUHSC_00384	SAOUHSC_01535
SAOUHSC_01651	SAOUHSC_00386	SAOUHSC_01536
SAOUHSC_01678	SAOUHSC_00389	SAOUHSC_01537
SAOUHSC_01681	SAOUHSC_00390	SAOUHSC_01538
SAOUHSC_01689	SAOUHSC_00391	SAOUHSC_01539
SAOUHSC_01755	SAOUHSC_00392	SAOUHSC_01540
SAOUHSC_01757	SAOUHSC_00393	SAOUHSC_01541
SAOUHSC_01784	SAOUHSC_00394	SAOUHSC_01542
SAOUHSC_01785	SAOUHSC_00395	SAOUHSC_01543
SAOUHSC_01829	SAOUHSC_00399	SAOUHSC_01544
SAOUHSC_02361	SAOUHSC_00544	SAOUHSC_01545
SAOUHSC_02477	SAOUHSC_00545	SAOUHSC_01546
SAOUHSC_02478	SAOUHSC_00620	SAOUHSC_01547
SAOUHSC_02484	SAOUHSC_00714	SAOUHSC_01548
SAOUHSC_02486	SAOUHSC_00715	SAOUHSC_01549
SAOUHSC_02487	SAOUHSC_00812	SAOUHSC_01550
SAOUHSC_02488	SAOUHSC_00818	SAOUHSC_01551
SAOUHSC_02492	SAOUHSC_00869	SAOUHSC_01552
SAOUHSC_02493	SAOUHSC_00870	SAOUHSC_01553
SAOUHSC_02494	SAOUHSC_00871	SAOUHSC_01555
SAOUHSC_02495	SAOUHSC_00872	SAOUHSC_01556
SAOUHSC_02496	SAOUHSC_00986	SAOUHSC_01557
SAOUHSC_02498	SAOUHSC_00987	SAOUHSC_01558
SAOUHSC_02499	SAOUHSC_00988	SAOUHSC_01559
SAOUHSC_02500	SAOUHSC_00994	SAOUHSC_01560
SAOUHSC_02501	SAOUHSC_01089	SAOUHSC_01561
SAOUHSC_02502	SAOUHSC_01112	SAOUHSC_01562
SAOUHSC_02503	SAOUHSC_01121	SAOUHSC_01563
SAOUHSC_02504	SAOUHSC_01124	SAOUHSC_01565
SAOUHSC_02505	SAOUHSC_01125	SAOUHSC_01566
SAOUHSC_02506	SAOUHSC_01127	SAOUHSC_01567
SAOUHSC_02507	SAOUHSC_01316	SAOUHSC_01568
SAOUHSC_02508	SAOUHSC_01501	SAOUHSC_01569
SAOUHSC_02509	SAOUHSC_01705	SAOUHSC_01570
SAOUHSC_02510	SAOUHSC_01879	SAOUHSC_01571
SAOUHSC_02511	SAOUHSC_01935	SAOUHSC_01572
SAOUHSC_02512	SAOUHSC_01936	SAOUHSC_01573
SAOUHSC_02512a	SAOUHSC_01938	SAOUHSC_01574
SAOUHSC_03055	SAOUHSC_01939	SAOUHSC_01575
	SAOUHSC_01941	SAOUHSC_01576
	SAOUHSC_01942	SAOUHSC_01577
	SAOUHSC_01954	SAOUHSC_01578
	SAOUHSC_01955	SAOUHSC_01579
	SAOUHSC_02127	SAOUHSC_01580
	SAOUHSC_02161	SAOUHSC_01582
	SAOUHSC_02169	SAOUHSC_01583
	SAOUHSC_02171	SAOUHSC_01584
	SAOUHSC_02260	SAOUHSC_02016
	SAOUHSC_02261	SAOUHSC_02017
	SAOUHSC_02262	SAOUHSC_02018
	SAOUHSC_02264	SAOUHSC_02019
	SAOUHSC_02265	SAOUHSC_02020
	SAOUHSC_02463	SAOUHSC_02021
	SAOUHSC_02706	SAOUHSC_02022
	SAOUHSC_02708	SAOUHSC_02023
	SAOUHSC_02709	SAOUHSC_02025
	SAOUHSC_02710	SAOUHSC_02026
	SAOUHSC_02799	SAOUHSC_02027
	SAOUHSC_02802	SAOUHSC_02028
	SAOUHSC_02803	SAOUHSC_02029
	SAOUHSC_02877	SAOUHSC_02030
	SAOUHSC_02879	SAOUHSC_02031
	SAOUHSC_02963	SAOUHSC_02033
	SAOUHSC_02971	SAOUHSC_02034
	SAOUHSC_02998	SAOUHSC_02035
	SAOUHSC_02999	SAOUHSC_02036
	SAOUHSC_03000	SAOUHSC_02037
	SAOUHSC_03006	SAOUHSC_02038
		SAOUHSC_02040
		SAOUHSC_02041
		SAOUHSC_02042
		SAOUHSC_02043
		SAOUHSC_02044
		SAOUHSC_02046
		SAOUHSC_02047
		SAOUHSC_02048
		SAOUHSC_02049
		SAOUHSC_02050
		SAOUHSC_02051
		SAOUHSC_02052
		SAOUHSC_02053
		SAOUHSC_02054
		SAOUHSC_02055
		SAOUHSC_02056
		SAOUHSC_02057
		SAOUHSC_02058
		SAOUHSC_02059
		SAOUHSC_02060
		SAOUHSC_02061
		SAOUHSC_02062
		SAOUHSC_02063
		SAOUHSC_02064
		SAOUHSC_02065
		SAOUHSC_02066
		SAOUHSC_02067
		SAOUHSC_02068
		SAOUHSC_02069
		SAOUHSC_02070
		SAOUHSC_02071
		SAOUHSC_02072
		SAOUHSC_02073
		SAOUHSC_02074
		SAOUHSC_02076
		SAOUHSC_02077
		SAOUHSC_02078
		SAOUHSC_02079
		SAOUHSC_02080
		SAOUHSC_02081
		SAOUHSC_02083
		SAOUHSC_02084
		SAOUHSC_02085
		SAOUHSC_02086
		SAOUHSC_02087
		SAOUHSC_02088
		SAOUHSC_02089
		SAOUHSC_02090
		SAOUHSC_02167
		SAOUHSC_02169
		SAOUHSC_02170
		SAOUHSC_02171
		SAOUHSC_02173
		SAOUHSC_02174
		SAOUHSC_02175
		SAOUHSC_02176
		SAOUHSC_02177
		SAOUHSC_02178
		SAOUHSC_02179
		SAOUHSC_02180
		SAOUHSC_02181
		SAOUHSC_02182
		SAOUHSC_02183
		SAOUHSC_02184
		SAOUHSC_02185
		SAOUHSC_02186
		SAOUHSC_02187
		SAOUHSC_02188
		SAOUHSC_02189
		SAOUHSC_02190
		SAOUHSC_02191
		SAOUHSC_02193
		SAOUHSC_02194
		SAOUHSC_02195
		SAOUHSC_02196
		SAOUHSC_02197
		SAOUHSC_02198
		SAOUHSC_02199
		SAOUHSC_02200
		SAOUHSC_02202
		SAOUHSC_02203
		SAOUHSC_02204
		SAOUHSC_02205
		SAOUHSC_02206
		SAOUHSC_02207
		SAOUHSC_02208
		SAOUHSC_02209
		SAOUHSC_02210
		SAOUHSC_02211
		SAOUHSC_02212
		SAOUHSC_02213
		SAOUHSC_02214
		SAOUHSC_02215
		SAOUHSC_02216
		SAOUHSC_02217
		SAOUHSC_02218
		SAOUHSC_02219
		SAOUHSC_02220
		SAOUHSC_02221
		SAOUHSC_02222
		SAOUHSC_02223
		SAOUHSC_02224
		SAOUHSC_02225
		SAOUHSC_02226
		SAOUHSC_02227
		SAOUHSC_02228
		SAOUHSC_02232
		SAOUHSC_02233
		SAOUHSC_02234
		SAOUHSC_02235
		SAOUHSC_02236
		SAOUHSC_02237
		SAOUHSC_02238
		SAOUHSC_02239
		SAOUHSC_02241
		SAOUHSC_02243
		SAOUHSC_A02169
		SAOUHSC_A02189
