## Supplementary Data 6. Codon-level statistics for analysis of mutants proteomes for "Codon usage determines tRNA-modification requirements for bacterial virulence"

### Sheet: Supplementary Data 6
Amino acid	Codon	Anticodon-loop modifications on the decoding tRNA	miaA(T19A/K23A)			miaB(C157A/C161A/C164A)			mnmE(G232A)			tgt(C302A/C304A/C307A)
			beta	P	q	beta	P	q	beta	P	q	beta	P	q
Ala	Ala-GCA	(m)cmo5U34 (CmoAB)	0.022	0.407977	0.55925	0.02	0.451169	0.598327	0.019	0.47253	0.606828	0.054	0.0460431	0.104996
Ala	Ala-GCC	(m)cmo5U34 (CmoAB)	-0.077	0.00269471	0.00900698	0.019	0.467668	0.603761	0.018	0.479568	0.609451	-0.036	0.167004	0.281027
Ala	Ala-GCG	(m)cmo5U34 (CmoAB)	0.003	0.919858	0.931309	0.083	0.00354424	0.0112311	0.081	0.00261161	0.00885046	0.029	0.301585	0.455923
Ala	Ala-GCT	(m)cmo5U34 (CmoAB)	0.085	0.000980977	0.00428249	-0.014	0.590483	0.699407	0.036	0.155789	0.267694	0.063	0.0156416	0.0414844
Arg	Arg-AGA	s2C32; ct6A37; MnmEG C5	-0.14	5.36823e-07	5.95385e-06	-0.093	0.0014045	0.00561801	-0.187	8.67373e-12	7.05463e-10	-0.132	4.7995e-06	4.03411e-05
Arg	Arg-AGG	s2C32; ct6A37; MnmEG C5	-0.11	6.70346e-06	5.27627e-05	-0.039	0.119936	0.21518	-0.127	9.79865e-08	1.65422e-06	-0.057	0.0236569	0.0578363
Arg	Arg-CGA	m2A37; s2C32; I34	-0.094	8.73606e-05	0.0005329	0.021	0.393939	0.545021	-0.08	0.000642315	0.0031345	-0.081	0.00086599	0.00398682
Arg	Arg-CGC	m2A37; s2C32; I34	0.077	0.00288406	0.00938282	-0.083	0.00174086	0.00653961	0.015	0.554702	0.67337	0.076	0.00422128	0.0128749
Arg	Arg-CGG	s2C32; m1G37 (TrmD)	-0.081	0.00067656	0.00323687	0.002	0.935438	0.943169	-0.076	0.00109857	0.00454322	-0.046	0.0540165	0.113526
Arg	Arg-CGT	m2A37; s2C32; I34	0.151	2.65837e-10	1.62161e-08	-0.136	1.86648e-08	5.06023e-07	0.006	0.800075	0.857195	0.061	0.0119859	0.0336157
Asn	Asn-AAC	ct6A37; Q34 (Tgt)	0.084	0.000430099	0.00223801	-0.025	0.302703	0.455923	0.032	0.164058	0.277987	0.076	0.00162589	0.00637465
Asn	Asn-AAT	ct6A37; Q34 (Tgt)	-0.101	0.000328789	0.00178277	0.054	0.0586114	0.120178	0.02	0.463039	0.601726	-0.009	0.76009	0.840722
Asp	Asp-GAC	m2A37; Q34 (Tgt)	0.084	0.000592749	0.00295165	0.011	0.649906	0.755129	0.048	0.0445207	0.102482	0.146	3.51023e-09	1.42749e-07
Asp	Asp-GAT	m2A37; Q34 (Tgt)	0.048	0.0544368	0.113526	0.079	0.00182027	0.00662903	0.084	0.000513494	0.00261026	0.137	5.65032e-08	1.1489e-06
Cys	Cys-TGC	MiaA i6A37	0.005	0.820254	0.862681	-0.005	0.826853	0.865889	-0.077	0.000931972	0.00421113	-0.008	0.730699	0.817847
Cys	Cys-TGT	MiaA i6A37	-0.044	0.0694718	0.137814	0.019	0.441992	0.592816	-0.114	1.52019e-06	1.42664e-05	-0.019	0.451197	0.598327
Gln	Gln-CAA	m2A37; Cm32/Um32; MnmEG C5 + MnmA C2	-0.077	0.00164591	0.00637465	-0.009	0.721554	0.815089	-0.023	0.344621	0.49756	-0.021	0.393745	0.545021
Gln	Gln-CAG	m2A37; Cm32/Um32; MnmEG C5 + MnmA C2	-0.018	0.475253	0.607129	0.007	0.791471	0.857195	-0.013	0.586268	0.697802	0.043	0.0825798	0.161196
Glu	Glu-GAA	m2A37; MnmEG C5 + MnmA C2	0.134	2.48425e-08	6.06158e-07	-0.041	0.0904068	0.175074	0.03	0.195543	0.322381	0.088	0.000297036	0.0016855
Glu	Glu-GAG	m2A37; MnmEG C5 + MnmA C2	-0.006	0.808518	0.857826	-0.007	0.777001	0.846767	-0.072	0.00194365	0.00697426	0.016	0.494607	0.618893
Gly	Gly-GGA	MnmEG C5	-0.122	6.74439e-07	6.8568e-06	0.047	0.0615672	0.124324	-0.029	0.220422	0.358553	-0.099	7.39543e-05	0.000474864
Gly	Gly-GGC		0.039	0.140232	0.244404	-0.007	0.798141	0.857195	0.046	0.0762114	0.149964	0.083	0.00225701	0.00798131
Gly	Gly-GGG	MnmEG C5	-0.103	1.69358e-05	0.000125222	0.04	0.0953069	0.181679	-0.06	0.0101188	0.028709	-0.09	0.000197148	0.00117327
Gly	Gly-GGT		0.129	1.01694e-07	1.65422e-06	-0.015	0.542098	0.664683	0.076	0.00136699	0.00555908	0.055	0.0250821	0.0605943
His	His-CAC	m2A37; Q34 (Tgt)	0.047	0.0493988	0.111605	-0.011	0.661984	0.765518	-0.011	0.623934	0.728421	0.026	0.285257	0.437752
His	His-CAT	m2A37; Q34 (Tgt)	-0.047	0.051296	0.112654	0.055	0.0254898	0.0609757	-0.044	0.0616527	0.124324	-0.047	0.0518594	0.112654
Ile	Ile-ATA	ct6A37; k2C34 (TilS)	-0.216	2.57659e-14	3.14343e-12	0.008	0.77736	0.846767	-0.158	9.98263e-09	3.16452e-07	-0.153	1.32178e-07	1.87595e-06
Ile	Ile-ATC	ct6A37	0.079	0.00103318	0.00442276	-0.014	0.570806	0.686093	0.017	0.48519	0.613401	-0.018	0.463625	0.601726
Ile	Ile-ATT	ct6A37	0.006	0.816213	0.862147	0.039	0.106617	0.19708	0.014	0.544842	0.664708	-0.024	0.324736	0.477323
Leu	Leu-CTA	(m)cmo5U34 (CmoAB); m1G37 (TrmD)	-0.124	2.44999e-07	2.91529e-06	-0.006	0.800986	0.857195	-0.054	0.0217331	0.0546688	-0.07	0.00428253	0.0129005
Leu	Leu-CTC	m1G37 (TrmD)	-0.032	0.192077	0.318822	0.01	0.671204	0.772518	0.018	0.454357	0.59926	-0.08	0.00108406	0.00454322
Leu	Leu-CTG	(m)cmo5U34 (CmoAB); m1G37 (TrmD)	0.034	0.252569	0.40544	-0.048	0.115621	0.208973	0.027	0.347956	0.499419	-0.068	0.0237034	0.0578363
Leu	Leu-CTT	(m)cmo5U34 (CmoAB); m1G37 (TrmD)	-0.076	0.00279862	0.00922788	0.062	0.016951	0.0440005	-0.004	0.885347	0.903869	-0.122	2.48795e-06	2.24837e-05
Leu	Leu-TTA	MnmEG C5; MiaA i6A37	-0.246	7.28697e-21	1.77802e-18	0.042	0.121774	0.216883	-0.136	1.37261e-07	1.87595e-06	-0.132	1.03819e-06	1.01327e-05
Leu	Leu-TTG	MnmEG C5; MiaA i6A37	-0.074	0.00174211	0.00653961	0.004	0.870199	0.899697	-0.057	0.0132022	0.0366061	-0.087	0.000307101	0.00170301
Lys	Lys-AAA	ct6A37; MnmEG C5 + MnmA C2	0.151	1.03755e-08	3.16452e-07	-0.03	0.263542	0.41756	0.095	0.000218431	0.00126898	0.113	2.53063e-05	0.000176421
Lys	Lys-AAG	ct6A37; MnmEG C5 + MnmA C2	0.035	0.147862	0.255875	-0.06	0.0151564	0.0406392	-0.067	0.00486868	0.0144873	0.037	0.137693	0.241705
Met	Met-ATG	ct6A37; ac4C34	-0.041	0.0967426	0.182986	0.027	0.271961	0.425375	-0.068	0.00412619	0.0127442	-0.075	0.00231165	0.00805775
Phe	Phe-TTC	MiaA i6A37	0.057	0.0188431	0.048397	0.016	0.522303	0.646914	0.051	0.0310797	0.0729178	-0.039	0.110746	0.203174
Phe	Phe-TTT	MiaA i6A37	-0.102	2.42179e-05	0.000173799	0.035	0.15705	0.267973	-0.008	0.736601	0.820688	-0.099	6.21314e-05	0.000409732
Pro	Pro-CCA	(m)cmo5U34 (CmoAB); m1G37 (TrmD)	-0.048	0.0559288	0.115649	-0.009	0.729094	0.817847	0.014	0.565331	0.682875	-0.021	0.419534	0.571879
Pro	Pro-CCC	(m)cmo5U34 (CmoAB); m1G37 (TrmD)	-0.127	8.03389e-08	1.5079e-06	0.05	0.0389851	0.0905939	-0.015	0.507328	0.631572	-0.036	0.133384	0.235839
Pro	Pro-CCG	(m)cmo5U34 (CmoAB); m1G37 (TrmD)	0.037	0.173972	0.290748	0.054	0.0521719	0.112654	0.077	0.00387716	0.0121285	0.026	0.35082	0.500585
Pro	Pro-CCT	(m)cmo5U34 (CmoAB); m1G37 (TrmD)	-0.047	0.0541703	0.113526	0.046	0.06671	0.13342	0.046	0.053309	0.113526	0.006	0.808607	0.857826
Ser	Ser-AGC	s2C32; ct6A37	-0.021	0.395364	0.545021	-0.018	0.460848	0.601726	0.001	0.961181	0.965137	-0.024	0.339712	0.493391
Ser	Ser-AGT	s2C32; ct6A37	-0.117	4.09806e-06	3.57116e-05	-0.042	0.106062	0.19708	-0.106	1.65117e-05	0.000125222	-0.135	1.57261e-07	2.01956e-06
Ser	Ser-TCA	(m)cmo5U34 (CmoAB); MiaA i6A37; Cm32/Um32	-0.15	2.831e-08	6.27966e-07	-0.012	0.678114	0.776807	-0.068	0.00999245	0.0286842	-0.091	0.000982867	0.00428249
Ser	Ser-TCC		0.021	0.38412	0.538652	-0.004	0.882246	0.903869	0.021	0.377376	0.532253	0.019	0.427566	0.579589
Ser	Ser-TCG	(m)cmo5U34 (CmoAB); MiaA i6A37; Cm32/Um32	-0.086	0.000431092	0.00223801	-0.019	0.442182	0.592816	-0.039	0.0996892	0.187109	-0.074	0.00294327	0.00944944
Ser	Ser-TCT	(m)cmo5U34 (CmoAB); MiaA i6A37; Cm32/Um32	0.043	0.0947802	0.181679	-0.057	0.0295069	0.0698999	0.01	0.704544	0.799575	0.023	0.374977	0.531945
Thr	Thr-ACA	(m)cmo5U34 (CmoAB); ct6A37	-0.161	1.72586e-09	8.42222e-08	-0.066	0.0162673	0.0426798	-0.103	8.32206e-05	0.000520662	-0.067	0.0137817	0.0377835
Thr	Thr-ACC	ct6A37	0.084	0.000766507	0.00359669	-0.04	0.114032	0.20764	0.031	0.204085	0.334206	0.059	0.0204988	0.0521011
Thr	Thr-ACG	(m)cmo5U34 (CmoAB); ct6A37	-0.06	0.014153	0.0383702	-0.001	0.979174	0.979174	0.026	0.284105	0.437752	-0.014	0.584019	0.697802
Thr	Thr-ACT	(m)cmo5U34 (CmoAB); ct6A37	0.131	5.80723e-07	6.16071e-06	-0.028	0.289108	0.44089	0.08	0.00178686	0.00660597	0.052	0.0507474	0.112567
Trp	Trp-TGG	MiaA i6A37; Cm32/Um32	-0.1	3.51691e-05	0.000238368	0.025	0.31611	0.47031	-0.024	0.307335	0.460059	-0.112	4.95997e-06	4.03411e-05
Tyr	Tyr-TAC	Q34 (Tgt); MiaA i6A37	-0.015	0.532211	0.655856	-0.005	0.850019	0.886344	-0.028	0.236007	0.381363	0.024	0.319958	0.47315
Tyr	Tyr-TAT	Q34 (Tgt); MiaA i6A37	-0.129	2.50906e-07	2.91529e-06	0.069	0.00714522	0.0207552	-0.074	0.00248252	0.00853147	-0.069	0.00682941	0.0200768
Val	Val-GTA	(m)cmo5U34 (CmoAB); m6A37	0.027	0.266702	0.419841	0.017	0.489137	0.615203	0.026	0.281256	0.437112	0.012	0.623498	0.728421
Val	Val-GTC	(m)cmo5U34 (CmoAB); m6A37	-0.003	0.916311	0.931309	0.007	0.772964	0.846767	0.007	0.761474	0.840722	0.013	0.600117	0.707384
Val	Val-GTG	(m)cmo5U34 (CmoAB); m6A37	-0.011	0.695447	0.792939	0.005	0.856823	0.889638	-0.026	0.331641	0.484553	0.004	0.881949	0.903869
Val	Val-GTT	(m)cmo5U34 (CmoAB); m6A37	0.136	1.3839e-07	1.87595e-06	-0.03	0.261548	0.41711	0.049	0.0506395	0.112567	0.06	0.0230134	0.0572986
