## Supplementary Data 7. Strains and plasmids for "Codon usage determines tRNA-modification requirements for bacterial virulence"

### Sheet: Supplementary Data 7
Code	Strains & plasmids	Description	Reference (PMID)
FG009	SL1344 wt	Salmonella enterica serovar Typhimurium SL1344	7015147
FG010	SME51 wt	Prototrophic hisGLeu69 derivative of SL1344	25126781
FG367	SL1344 ∆trmH(spoU)::FRT-kan-FRT	Lambda-red deletion mutants used for the tRNA modification initial screen in vivo.	This study
FG363	SL1344 ∆ttcA(ydaO)::FRT-kan-FRT		This study
FG366	SL1344 ΔtrmJ(yfhQ)::FRT-kan-FRT		This study
FG188	SL1344 ∆miaA::FRT-kan-FRT		This study
FG359	SL1344 ΔmiaB::FRT-kan-FRT		This study
FG368	SL1344 ΔmiaE::FRT-kan-FRT		This study
FG371	SL1344 ∆mnmE::FRT-kan-FRT		This study
FG187	SL1344 ∆mnmG(gidA)::FRT-kan-FRT		This study
FG372	SL1344 ΔmnmC::FRT-kan-FRT		This study
FG377	SL1344 ΔmnmA::FRT-kan-FRT		This study
FG361	SL1344 ∆mnmH(ybbB)::FRT-kan-FRT		This study
FG375	SL1344 ∆queE(ygcF)::FRT-kan-FRT		This study
FG374	SL1344 ∆queC(ybaX)::FRT-kan-FRT		This study
FG275	SL1344 ∆tgt::FRT-kan-FRT		This study
FG360	SL1344 ΔqueA::FRT-kan-FRT		This study
FG373	SL1344 ∆queG::FRT-kan-FRT		This study
FG364	SL1344 ΔcmoA(yecO)::FRT-kan-FRT		This study
FG365	SL1344 ∆cmoB(yecP)::FRT-kan-FRT		This study
FG376	SL1344 ΔtrmL(yibK)::FRT-kan-FRT		This study
FG398	SME51 miaA(T19A/K23A)	Catalytically inactive tRNA modification enzyme mutants.	This study
FG399	SME51 miaB(C157/161/164A)		This study
FG400	SME51 mnmA(Q151E)		This study
FG401	SME51 mnmE(G232A)		This study
FG403	SME51 tgt(C302/304/307A)		This study
FG210	SL1344 sifB::mtagBFP2	SL1344 and isogenic ΔmiaA mutant carrying (i) a SPI-2-inducible PsifB-mtagBFP2 transcriptional fusion at the sifB locus and (ii) ssrB with leu-TTA tandems recoded to leu-CTG codons at indicated positions.	This study
FG238	SL1344 sifB::mtagBFP2 ∆miaA::FRT		This study
FG274	SL1344 sifB::mtagBFP2 ssrB(Leu-4XCTG)		This study
FG267	SL1344 sifB::mtagBFP2 ∆miaA::FRT ssrB(Leu-4XCTG)		This study
FG094	FreGo601 pSC101 CmR PybaJ-RBS3%-ypet	Low copy pSC101 CmR plasmids with constitutive expression of ypet, mtagBFP2, mCherry and mNeonGreen, used to identify mutants during mouse co-infection experiments in the initial tRNA modification screen in vivo.	This study
FG091	FreGo602 pSC101 CmR PybaJ-RBS10%-mtagBFP2		This study
FG093	FreGo603 pSC101 CmR PybaJ-RBS100%-mCherry		This study
FG097	FreGo604 pSC101 CmR PybaJ-RBS32%-mNeonGreen		This study
FG030	pBC20 pSC101 kanR PybaJ-RBS3%-ypet	Low copy pSC101 kanR plasmids with constitutive expression of ypet, mtagBFP2, mCherry and mNeonGreen, used to identify mutants during mouse co-infection experiments in the initial tRNA modification screen in vivo.	25126781
FG082	pBC22 pSC101 kanR PybaJ-RBS10%-mtagBFP2		25126781
FG028	pBC41 pSC101 kanR PybaJ-RBS100%-mCherry		25126781
FG095	pBC43 pSC101 kanR PybaJ-RBS32%-mNeonGreen		25126781
FG310	pOPC118 pSC101 kanR PssaG-gfpova PybaJ-RBS100%-mCherry	Low copy plasmid expressing a SPI-2 inducible PssaG-gfpova and a constitutive PybaJ-mCherry reporter cassettes.	This study
FG181	Sme51/FreGo911 (pSC101 kanR proDp-gfpmut2-RIB PybaJ-mSci)	Low copy plasmid expressing a constitutive gfpmut2 reporter recoded synonymously to match either highly expressed ribosomal genes codon usage (RIB) or virulence genes codon usage (VIR)	https://doi.org/10.64898/2026.02.22.707322
FG184	Sme51/FreGo914 (pSC101 kanR proDp-gfpmut2-VIR PybaJ-mSci)
